# Horizontal gene transfers and terpene metabolism drive plant-fungal interaction in *Marchantia polymorpha*

**DOI:** 10.1101/2024.12.20.629586

**Authors:** Karima El Mahboubi, Chloé Beaulieu, Baptiste Castel, Cyril Libourel, Nathanaël Jariais, Emilie Amblard, Fabian van Beveren, Jean Keller, Yves Martinez, Jessica Nelson, Maxime Bonhomme, Christophe Jacquet, Pierre-Marc Delaux

**Affiliations:** Laboratoire de Recherche en Sciences Végétales (LRSV), Université de Toulouse, CNRS, UPS, Toulouse INP, Castanet-Tolosan, France; TRI-FRAIB Imaging Platform Facilities, FRAIB, Université de Toulouse, CNRS, UPS, 31320 Castanet-Tolosan, France; Natural History Museum, University of Oslo, Oslo, Norway

## Abstract

The liverwort *Marchantia polymorpha* has emerged as a model for studying plant immunity in bryophytes, providing unique insights into conserved defense mechanisms across land plants. By contrast, Marchantia-specific immune mechanisms have not been explored. In this study, we investigated the genetic basis of quantitative resistance in *M. polymorpha* against the fungal pathogen *Colletotrichum nymphaeae*, a naturally occurring compatible parasite. Through a combination of phenotypic, cytological and transcriptomic approaches, combined with genome-wide association studies (GWAS), we identified key defense-related genes and pathways. Transcriptomic analyses performed on two lines with contrasting suceptibilities to the pathogen revealed a strong overlap in immune responses between *M. polymorpha* and angiosperms, including the upregulation of PR proteins, transcription factors typically associated with biotic stresses, and enzymes involved in specialized metabolism. Leveraging the biological and genetic variability present in a collection of natural *M. polymorpha* accessions, highlight the role of horizontally transferred microbial-like terpene synthase (MTPSL) genes, which may contribute to the exceptional terpene diversity in liverworts and play a role in pathogen resistance. GWAS uncovered candidate loci associated with resistance traits, implicating both core immune components and specialized metabolic pathways. These results provide new insights into the specific molecular underpinnings of bryophyte immunity and underscore the evolutionary significance of horizontal gene transfer and specialized metabolites in shaping plant-pathogen interactions.
