## Supplementary material for "Horizontal gene transfers and terpene metabolism drive plant-fungal interaction in *Marchantia polymorpha*": Sup_Data_S2_enrichment_TAK1_DEG_GO_IPR.xlsx

### Sheet: Feuil1
Sheet 1	GO enrichment of Tak-1's up regulated genes at 3 dpi post inoculation with C. nymphaeae
Sheet 2	IPR enrichment of Tak-1's up regulated genes at 3 dpi post inoculation with C. nymphaeae (raw output table, then processed to discard redundant IPR terms to generate Figure 3 graph)
Sheet 3	GO enrichment of Tak-1's down regulated genes at 3 dpi post inoculation with C. nymphaeae
Sheet 4	IPR enrichment of Tak-1's down regulated genes at 3 dpi post inoculation with C. nymphaeae (raw output table, then processed to discard redundant IPR terms to generate Figure 3 graph)

### Sheet: 1.GO_enrich_up_Tak-1
Term	Name	Count_in_Module	Count_in_Background	Fishers_pvalue	Bonferroni	Benjamini
GO:0016747	acyltransferase activity, transferring groups other than amino-acyl groups	21	73	9.23397e-06	0.000175445	0.000119218
GO:0008061	chitin binding	11	20	1.25492e-05	0.000238435	0.000119218
GO:0016746	acyltransferase activity	17	62	0.000105116	0.0019972	0.000665734
GO:0009058	biosynthetic process	19	80	0.000211803	0.00402425	0.00100606
GO:0042626	ATPase-coupled transmembrane transporter activity	20	91	0.000352082	0.00668956	0.00133791
GO:0008299	isoprenoid biosynthetic process	7	14	0.000767757	0.0145874	0.00220271
GO:0016841	ammonia-lyase activity	6	10	0.000910508	0.0172996	0.00220271
GO:0016702	oxidoreductase activity, acting on single donors with incorporation of molecular oxygen, incorporation of two atoms of oxygen	9	25	0.000927458	0.0176217	0.00220271
GO:0016491	oxidoreductase activity	59	448	0.00138814	0.0263746	0.0026925
GO:0009073	aromatic amino acid family biosynthetic process	5	7	0.00143829	0.0273276	0.0026925
GO:0003824	catalytic activity	54	405	0.00169924	0.0322856	0.0026925
GO:0006952	defense response	9	28	0.00177809	0.0337836	0.0026925
GO:0006559	L-phenylalanine catabolic process	6	12	0.00184254	0.0350083	0.0026925
GO:0008171	O-methyltransferase activity	8	23	0.00211619	0.0402076	0.0026925
GO:0016020	membrane	66	525	0.00212565	0.0403874	0.0026925
GO:0006635	fatty acid beta-oxidation	4	5	0.00339891	0.0645793	0.00403621
GO:0006468	protein phosphorylation	51	396	0.00418629	0.0795394	0.00467879
GO:0004672	protein kinase activity	50	397	0.00662486	0.125872	0.00699291
GO:0016717	oxidoreductase activity, acting on paired donors, with oxidation of a pair of donors resulting in the reduction of molecular oxygen to two molecules of water	3	3	0.00795531	0.151151	0.00795531

### Sheet: 2.IPR_enrich_up_Tak-1
Term	Name	Count_in_Module	Count_in_Background	Fishers_pvalue	Bonferroni	Benjamini
IPR004265	Dirigent protein	19	53	2.21079e-06	0.000117172	9.02197e-05
IPR044859	Allene oxide cyclase/Dirigent protein	18	51	4.84949e-06	0.000257023	9.02197e-05
IPR001002	Chitin-binding, type 1	11	18	6.80903e-06	0.000360879	9.02197e-05
IPR036861	Endochitinase-like superfamily	11	18	6.80903e-06	0.000360879	9.02197e-05
IPR001099	Chalcone/stilbene synthase, N-terminal	12	25	1.68712e-05	0.000894171	0.000149029
IPR011141	Polyketide synthase, type III	12	25	1.68712e-05	0.000894171	0.000149029
IPR018371	Chitin-binding, type 1, conserved site	10	17	2.29135e-05	0.00121441	0.000173488
IPR016039	Thiolase-like	14	39	4.6272e-05	0.00245242	0.000306552
IPR012328	Chalcone/stilbene synthase, C-terminal	11	24	5.26126e-05	0.00278847	0.00030983
IPR025110	AMP-binding enzyme, C-terminal domain	8	14	0.00017809	0.00943879	0.000934735
IPR036640	ABC transporter type 1, transmembrane domain superfamily	13	40	0.000194002	0.0102821	0.000934735
IPR003439	ABC transporter-like, ATP-binding domain	21	93	0.0002255	0.0119515	0.000995959
IPR011527	ABC transporter type 1, transmembrane domain	12	39	0.000510588	0.0270612	0.00208163
IPR008271	Serine/threonine-protein kinase, active site	44	288	0.000553791	0.0293509	0.00209649
IPR000620	EamA domain	8	19	0.000864374	0.0458118	0.00259524
IPR001077	O-methyltransferase domain	8	19	0.000864374	0.0458118	0.00259524
IPR016461	O-methyltransferase COMT-type	8	19	0.000864374	0.0458118	0.00259524
IPR017871	ABC transporter-like, conserved site	16	69	0.000944483	0.0500576	0.00259524
IPR005922	Phenylalanine ammonia-lyase	6	10	0.000979335	0.0519047	0.00259524
IPR023144	Phenylalanine ammonia-lyase, shielding domain superfamily	6	10	0.000979335	0.0519047	0.00259524
IPR042099	ANL, N-terminal domain	8	20	0.0011268	0.0597205	0.00284383
IPR000873	AMP-dependent synthetase/ligase domain	8	21	0.00144905	0.0767994	0.0031147
IPR000907	Lipoxygenase	7	16	0.00152797	0.0809822	0.0031147
IPR001246	Lipoxygenase, plant	7	16	0.00152797	0.0809822	0.0031147
IPR013819	Lipoxygenase, C-terminal	7	16	0.00152797	0.0809822	0.0031147
IPR036226	Lipoxigenase, C-terminal domain superfamily	7	16	0.00152797	0.0809822	0.0031147
IPR001106	Aromatic amino acid lyase	6	12	0.00197783	0.104825	0.00374376
IPR030184	WAT1-related protein	6	12	0.00197783	0.104825	0.00374376
IPR022313	Phenylalanine/histidine ammonia-lyases, active site	5	8	0.00232485	0.123217	0.00424887
IPR000916	Bet v I/Major latex protein	7	18	0.00260413	0.138019	0.0043341
IPR020845	AMP-binding, conserved site	7	18	0.00260413	0.138019	0.0043341
IPR024083	Fumarase/histidase, N-terminal	6	13	0.00269859	0.143025	0.0043341
IPR044726	ABC transporter C family, six-transmembrane helical domain 2	6	13	0.00269859	0.143025	0.0043341
IPR044778	Sugar transport protein STP/MST-like, plant	5	9	0.00338213	0.179253	0.00502023
IPR013149	Alcohol dehydrogenase-like, C-terminal	8	25	0.00352811	0.18699	0.00502023
IPR031107	Small heat shock protein	8	25	0.00352811	0.18699	0.00502023
IPR002328	Alcohol dehydrogenase, zinc-type, conserved site	6	14	0.00359941	0.190769	0.00502023
IPR044746	ABC transporter C family, six-transmembrane helical domain 1	6	14	0.00359941	0.190769	0.00502023
IPR023213	Chloramphenicol acetyltransferase-like domain superfamily	10	39	0.00448515	0.237713	0.0060952
IPR008948	L-Aspartase-like	6	15	0.00470552	0.249393	0.00623481
IPR020843	Polyketide synthase, enoylreductase domain	7	21	0.00520218	0.275715	0.00672477
IPR003591	Leucine-rich repeat, typical subtype	23	143	0.00614672	0.325776	0.00775658
IPR016283	Glycoside hydrolase, family 19	5	11	0.00645702	0.342222	0.00795865
IPR000719	Protein kinase domain	50	393	0.00738491	0.3914	0.00889546
IPR036291	NAD(P)-binding domain superfamily	31	217	0.00783791	0.415409	0.00908516
IPR002020	Citrate synthase	4	7	0.00822807	0.436088	0.00908516
IPR016143	Citrate synthase-like, small alpha subdomain	4	7	0.00822807	0.436088	0.00908516
IPR036969	Citrate synthase superfamily	4	7	0.00822807	0.436088	0.00908516
IPR002401	Cytochrome P450, E-class, group I	19	114	0.00874016	0.463228	0.00945364
IPR004046	Glutathione S-transferase, C-terminal	7	24	0.00937924	0.4971	0.00951079
IPR011009	Protein kinase-like domain superfamily	53	428	0.00942554	0.499554	0.00951079
IPR014710	RmlC-like jelly roll fold	21	132	0.00950065	0.503534	0.00951079
IPR005829	Sugar transporter, conserved site	6	18	0.00951079	0.504072	0.00951079

### Sheet: 3.GO_enrich_down_Tak-1
Term	Name	Count_in_Module	Count_in_Background	Fishers_pvalue	Bonferroni	Benjamini
GO:0051537	2 iron, 2 sulfur cluster binding	8	22	1.56495e-05	0.000375588	0.000375588
GO:0009654	photosystem II oxygen evolving complex	7	18	3.80645e-05	0.000913547	0.000447733
GO:0015979	photosynthesis	9	36	5.59666e-05	0.0013432	0.000447733
GO:0009765	photosynthesis, light harvesting	7	26	0.000256641	0.00615939	0.00153985
GO:0009523	photosystem II	6	20	0.000439314	0.0105435	0.00210871
GO:0019898	extrinsic component of membrane	5	14	0.000700508	0.0168122	0.00280203
GO:0004332	fructose-bisphosphate aldolase activity	3	4	0.00191534	0.0459682	0.00656688
GO:0006412	translation	17	190	0.00368166	0.0883598	0.00914897
GO:0009535	chloroplast thylakoid membrane	3	6	0.00433137	0.103953	0.00914897
GO:0003746	translation elongation factor activity	5	23	0.00440996	0.105839	0.00914897
GO:0004176	ATP-dependent peptidase activity	5	24	0.00515804	0.123793	0.00914897
GO:0004089	carbonate dehydratase activity	5	26	0.00691559	0.165974	0.00914897
GO:0051287	NAD binding	6	38	0.00736846	0.176843	0.00914897
GO:0006414	translational elongation	5	27	0.00793465	0.190431	0.00914897
GO:0006006	glucose metabolic process	3	8	0.00801877	0.19245	0.00914897
GO:0022900	electron transport chain	3	8	0.00801877	0.19245	0.00914897
GO:0006812	monoatomic cation transport	6	39	0.00822418	0.19738	0.00914897
GO:0006546	glycine catabolic process	2	2	0.00889056	0.213373	0.00914897
GO:0009704	de-etiolation	2	2	0.00889056	0.213373	0.00914897
GO:0010020	chloroplast fission	2	2	0.00889056	0.213373	0.00914897
GO:0046524	sucrose-phosphate synthase activity	2	2	0.00889056	0.213373	0.00914897
GO:0071277	cellular response to calcium ion	2	2	0.00889056	0.213373	0.00914897
GO:0090333	regulation of stomatal closure	2	2	0.00889056	0.213373	0.00914897
GO:0003755	peptidyl-prolyl cis-trans isomerase activity	6	40	0.00914897	0.219575	0.00914897

### Sheet: 4.IPR_enrich_down_Tak-1
Module	Term	Name	Count_in_Module	Count_in_Background	Fishers_pvalue	Bonferroni	Benjamini
module0	IPR024681	Ribulose bisphosphate carboxylase, small subunit	8	17	2.47204e-06	0.00010877	6.95688e-05
module0	IPR000894	Ribulose bisphosphate carboxylase small subunit, domain	8	19	4.74333e-06	0.000208706	6.95688e-05
module0	IPR036385	Ribulose bisphosphate carboxylase, small subunit superfamily	8	19	4.74333e-06	0.000208706	6.95688e-05
module0	IPR022796	Chlorophyll A-B binding protein	10	52	0.000102835	0.00452474	0.00113118
module0	IPR001344	Chlorophyll A-B binding protein, plant and chromista	7	26	0.000194647	0.00856447	0.00171289
module0	IPR036873	Rhodanese-like domain superfamily	6	21	0.000429293	0.0188889	0.0027217
module0	IPR001041	2Fe-2S ferredoxin-type iron-sulfur binding domain	5	13	0.000432998	0.0190519	0.0027217
module0	IPR044772	Nitrate transporter	6	22	0.000529018	0.0232768	0.0029096
module0	IPR011701	Major facilitator superfamily	8	43	0.00060887	0.0267903	0.00294295
module0	IPR036291	NAD(P)-binding domain superfamily	20	217	0.000731851	0.0322014	0.00294295
module0	IPR036010	2Fe-2S ferredoxin-like superfamily	5	15	0.000735737	0.0323724	0.00294295
module0	IPR013766	Thioredoxin domain	8	48	0.00115026	0.0506112	0.0042176
module0	IPR017937	Thioredoxin, conserved site	5	18	0.00145333	0.0639464	0.0043422
module0	IPR000741	Fructose-bisphosphate aldolase, class-I	3	4	0.00167767	0.0738174	0.0043422
module0	IPR010241	Ferredoxin [2Fe-2S], plant	3	4	0.00167767	0.0738174	0.0043422
module0	IPR024934	Rubredoxin-like domain	3	4	0.00167767	0.0738174	0.0043422
module0	IPR029768	Fructose-bisphosphate aldolase class-I active site	3	4	0.00167767	0.0738174	0.0043422
module0	IPR001763	Rhodanese-like domain	5	20	0.00215548	0.0948412	0.00499108
module0	IPR006424	Glyceraldehyde-3-phosphate dehydrogenase, type I	3	5	0.00260898	0.114795	0.00499108
module0	IPR020828	Glyceraldehyde 3-phosphate dehydrogenase, NAD(P) binding domain	3	5	0.00260898	0.114795	0.00499108
module0	IPR020829	Glyceraldehyde 3-phosphate dehydrogenase, catalytic domain	3	5	0.00260898	0.114795	0.00499108
module0	IPR020830	Glyceraldehyde 3-phosphate dehydrogenase, active site	3	5	0.00260898	0.114795	0.00499108
module0	IPR020831	Glyceraldehyde/Erythrose phosphate dehydrogenase family	3	5	0.00260898	0.114795	0.00499108
module0	IPR012675	Beta-grasp domain superfamily	5	22	0.00307688	0.135383	0.00564094
module0	IPR002683	PsbP, C-terminal	4	13	0.00324904	0.142958	0.0057183
module0	IPR031157	Tr-type G domain, conserved site	5	23	0.00363076	0.159753	0.00614436
module0	IPR027256	P-type ATPase, subfamily IB	3	6	0.00380391	0.167372	0.00615032
module0	IPR016123	Mog1/PsbP, alpha/beta/alpha sandwich	4	14	0.00405362	0.178359	0.00615032
module0	IPR037219	Peptidase M41-like	4	14	0.00405362	0.178359	0.00615032
module0	IPR004161	Translation elongation factor EFTu-like, domain 2	5	25	0.00494679	0.217659	0.0068483
module0	IPR008147	Glutamine synthetase, N-terminal domain	3	7	0.00528234	0.232423	0.0068483
module0	IPR027302	Glutamine synthetase, N-terminal conserved site	3	7	0.00528234	0.232423	0.0068483
module0	IPR027303	Glutamine synthetase, glycine-rich site	3	7	0.00528234	0.232423	0.0068483
module0	IPR009000	Translation protein, beta-barrel domain superfamily	6	37	0.00529187	0.232842	0.0068483
module0	IPR022740	Polyphenol oxidase, C-terminal	6	40	0.00739038	0.325177	0.00872037
module0	IPR012819	Sucrose-phosphate synthase, plant	2	2	0.0081258	0.357535	0.00872037
module0	IPR021434	Protein of unknown function DUF3082	2	2	0.0081258	0.357535	0.00872037
module0	IPR034122	Retropepsin-like domain, bacterial	2	2	0.0081258	0.357535	0.00872037
module0	IPR035659	Sucrose-phosphate synthase, C-terminal	2	2	0.0081258	0.357535	0.00872037
module0	IPR043186	Rhodanese-like domain-containing protein 14	2	2	0.0081258	0.357535	0.00872037
module0	IPR044690	Calcium sensing receptor, plant	2	2	0.0081258	0.357535	0.00872037
module0	IPR008146	Glutamine synthetase, catalytic domain	3	9	0.00915232	0.402702	0.00958815
module0	IPR000795	Translational (tr)-type GTP-binding domain	5	30	0.00965029	0.424613	0.00987471
module0	IPR023214	HAD superfamily	11	118	0.00988175	0.434797	0.00988175
