## Supplementary material for "Horizontal gene transfers and terpene metabolism drive plant-fungal interaction in *Marchantia polymorpha*": Sup_Data_S6_enrichment_CA_DEG_GO_IPR.xlsx

### Sheet: Feuil1
Sheet 1	GO enrichment of CA's up regulated genes at 3 dpi post inoculation with C. nymphaeae
Sheet 2	IPR enrichment of CA's up regulated genes at 3 dpi post inoculation with C. nymphaeae (raw output table, then processed to discard redundant IPR terms to generate Figure 3 graph)
Sheet 3	GO enrichment of CA's up regulated genes at 6 dpi post inoculation with C. nymphaeae
Sheet 4	IPR enrichment of CA's up regulated genes at 6 dpi post inoculation with C. nymphaeae (raw output table, then processed to discard redundant IPR terms to generate Figure 3 graph)

### Sheet: 1.GO_enrich_up_CA_T3
Term	Name	Count_in_Module	Count_in_Background	Fishers_pvalue	Bonferroni	Benjamini
GO:0003700	DNA-binding transcription factor activity	5	117	9.72382e-05	0.000486191	0.000486191
GO:0043565	sequence-specific DNA binding	3	32	0.000307108	0.00153554	0.000767769
GO:0004097	catechol oxidase activity	2	23	0.00395993	0.0197996	0.00659988
GO:0016491	oxidoreductase activity	5	297	0.00562635	0.0281317	0.00703293
GO:0051560	mitochondrial calcium ion homeostasis	1	1	0.00750662	0.0375331	0.00750662

### Sheet: 2.IPR_enrich_up_CA_T3
Term	Name	Count_in_Module	Count_in_Background	Fishers_pvalue	Bonferroni	Benjamini
IPR044810	WRKY transcription factor, plant	3	13	1.78664e-05	0.00039306	0.00015872
IPR003657	WRKY domain	3	14	2.16437e-05	0.000476161	0.00015872
IPR036576	WRKY domain superfamily	3	14	2.16437e-05	0.000476161	0.00015872
IPR003591	Leucine-rich repeat, typical subtype	5	135	9.54705e-05	0.00210035	0.000525088
IPR001611	Leucine-rich repeat	6	249	0.000188103	0.00413826	0.000827651
IPR013210	Leucine-rich repeat-containing N-terminal, plant-type	4	110	0.000526116	0.0115745	0.00192909
IPR032675	Leucine-rich repeat domain superfamily	6	358	0.00121903	0.0268187	0.00383124
IPR008271	Serine/threonine-protein kinase, active site	5	268	0.00198461	0.0436614	0.00499952
IPR022739	Polyphenol oxidase, central domain	2	21	0.00250504	0.0551109	0.00499952
IPR002227	Tyrosinase copper-binding domain	2	22	0.00272701	0.0599943	0.00499952
IPR008922	Di-copper centre-containing domain superfamily	2	22	0.00272701	0.0599943	0.00499952
IPR013057	Amino acid transporter, transmembrane domain	2	22	0.00272701	0.0599943	0.00499952
IPR017441	Protein kinase, ATP binding site	4	218	0.00594854	0.130868	0.00809626
IPR006769	Calcium uniporter protein, C-terminal	1	1	0.00645034	0.141907	0.00809626
IPR010905	Glycosyl hydrolase, family 88	1	1	0.00645034	0.141907	0.00809626
IPR017888	CYC/TB1, R domain	1	1	0.00645034	0.141907	0.00809626
IPR039055	MCU family	1	1	0.00645034	0.141907	0.00809626
IPR000719	Protein kinase domain	5	358	0.00662421	0.145733	0.00809626
IPR011009	Protein kinase-like domain superfamily	5	393	0.00963056	0.211872	0.00966001
IPR005333	Transcription factor, TCP	1	2	0.00966001	0.21252	0.00966001
IPR007750	Protein of unknown function DUF674	1	2	0.00966001	0.21252	0.00966001
IPR017887	Transcription factor TCP subgroup	1	2	0.00966001	0.21252	0.00966001

### Sheet: 3.GO_enrich_up_CA_T6
Term	Name	Count_in_Module	Count_in_Background	Fishers_pvalue	Bonferroni	Benjamini
GO:0030145	manganese ion binding	11	78	1.15918e-08	2.20243e-07	2.20243e-07
GO:0004097	catechol oxidase activity	7	23	6.02006e-08	1.14381e-06	5.71906e-07
GO:0016841	ammonia-lyase activity	5	9	4.80328e-07	9.12623e-06	3.04208e-06
GO:0006952	defense response	6	28	3.17669e-06	6.03572e-05	1.3311e-05
GO:0008061	chitin binding	5	15	3.50289e-06	6.65549e-05	1.3311e-05
GO:0016702	oxidoreductase activity, acting on single donors with incorporation of molecular oxygen, incorporation of two atoms of oxygen	5	25	2.91354e-05	0.000553572	8.39816e-05
GO:0010427	abscisic acid binding	4	12	3.53607e-05	0.000671853	8.39816e-05
GO:0038023	signaling receptor activity	4	12	3.53607e-05	0.000671853	8.39816e-05
GO:0004864	protein phosphatase inhibitor activity	4	14	5.83183e-05	0.00110805	0.000110805
GO:0009738	abscisic acid-activated signaling pathway	4	14	5.83183e-05	0.00110805	0.000110805
GO:0034440	lipid oxidation	4	16	9.05771e-05	0.00172097	0.000156451
GO:0009611	response to wounding	3	8	0.000277013	0.00526325	0.000438604
GO:0016491	oxidoreductase activity	12	297	0.000447663	0.00850559	0.000559948
GO:0004568	chitinase activity	3	10	0.000471535	0.00895916	0.000559948
GO:0006032	chitin catabolic process	3	10	0.000471535	0.00895916	0.000559948
GO:0016998	cell wall macromolecule catabolic process	3	10	0.000471535	0.00895916	0.000559948
GO:0004867	serine-type endopeptidase inhibitor activity	3	11	0.000594728	0.0112998	0.000664696
GO:0046872	metal ion binding	8	186	0.00273673	0.0519978	0.00288877
GO:0003824	catalytic activity	9	249	0.0046246	0.0878673	0.0046246

### Sheet: 4.IPR_enrich_up_CA_T6
Term	Name	Count_in_Module	Count_in_Background	Fishers_pvalue	Bonferroni	Benjamini
IPR004265	Dirigent protein	15	64	2.14346e-13	9.64558e-12	9.64558e-12
IPR011051	RmlC-like cupin domain superfamily	13	91	1.97054e-09	8.86741e-08	4.4337e-08
IPR014710	RmlC-like jelly roll fold	13	106	1.04448e-08	4.70017e-07	1.56672e-07
IPR001929	Germin	11	70	1.43017e-08	6.43577e-07	1.60894e-07
IPR006045	Cupin 1	11	73	2.11175e-08	9.50287e-07	1.90057e-07
IPR022739	Polyphenol oxidase, central domain	7	21	7.88849e-08	3.54982e-06	5.78037e-07
IPR002227	Tyrosinase copper-binding domain	7	22	1.02762e-07	4.6243e-06	5.78037e-07
IPR008922	Di-copper centre-containing domain superfamily	7	22	1.02762e-07	4.6243e-06	5.78037e-07
IPR001106	Aromatic amino acid lyase	6	13	1.47518e-07	6.63833e-06	7.37592e-07
IPR008948	L-Aspartase-like	6	17	5.23951e-07	2.35778e-05	2.35778e-06
IPR004991	Aerolysin-like toxin	5	9	8.44779e-07	3.80151e-05	3.16792e-06
IPR022313	Phenylalanine/histidine ammonia-lyases, active site	5	9	8.44779e-07	3.80151e-05	3.16792e-06
IPR018371	Chitin-binding, type 1, conserved site	5	12	2.52404e-06	0.000113582	8.73705e-06
IPR001002	Chitin-binding, type 1	5	13	3.45555e-06	0.0001555	1.03666e-05
IPR036861	Endochitinase-like superfamily	5	13	3.45555e-06	0.0001555	1.03666e-05
IPR001938	Thaumatin family	4	6	6.778e-06	0.00030501	1.79418e-05
IPR037176	Osmotin/thaumatin-like superfamily	4	6	6.778e-06	0.00030501	1.79418e-05
IPR000916	Bet v I/Major latex protein	5	16	7.93351e-06	0.000357008	1.98338e-05
IPR024949	Bet v I type allergen	4	12	5.50347e-05	0.00247656	0.000130345
IPR000907	Lipoxygenase	4	16	0.000140289	0.00631301	0.000274479
IPR001246	Lipoxygenase, plant	4	16	0.000140289	0.00631301	0.000274479
IPR013819	Lipoxygenase, C-terminal	4	16	0.000140289	0.00631301	0.000274479
IPR036226	Lipoxigenase, C-terminal domain superfamily	4	16	0.000140289	0.00631301	0.000274479
IPR018244	Allergen V5/Tpx-1-related, conserved site	3	7	0.000283322	0.0127495	0.000531229
IPR000864	Proteinase inhibitor I13, potato inhibitor I	3	8	0.000385617	0.0173528	0.000667414
IPR036354	Proteinase inhibitor I13, potato inhibitor I superfamily	3	8	0.000385617	0.0173528	0.000667414
IPR002413	Venom allergen 5-like	3	9	0.000508945	0.0229025	0.000848241
IPR000726	Glycoside hydrolase, family 19, catalytic	3	10	0.000654927	0.0294717	0.000920991
IPR001283	Cysteine-rich secretory protein-related	3	10	0.000654927	0.0294717	0.000920991
IPR009960	Fungal fruit body lectin	3	10	0.000654927	0.0294717	0.000920991
IPR014044	CAP domain	3	10	0.000654927	0.0294717	0.000920991
IPR015926	Cytolysin/lectin	3	10	0.000654927	0.0294717	0.000920991
IPR036392	PLAT/LH2 domain superfamily	4	26	0.000712235	0.0320506	0.00097123
IPR035940	CAP superfamily	3	12	0.00102095	0.0459428	0.00135126
IPR041127	PET hydrolase-like	2	2	0.00109773	0.0493979	0.00141137
IPR045181	Heavy metal binding protein HIPP-like	4	31	0.00128946	0.0580256	0.00161182
IPR023346	Lysozyme-like domain superfamily	3	16	0.0020878	0.093951	0.00252584
IPR001480	Bulb-type lectin domain	4	36	0.00213293	0.0959819	0.00252584
IPR000620	EamA domain	3	17	0.00243148	0.109416	0.00280555
IPR006121	Heavy metal-associated domain, HMA	4	41	0.00329592	0.148316	0.00361747
IPR036426	Bulb-type lectin domain superfamily	4	41	0.00329592	0.148316	0.00361747
IPR036163	Heavy metal-associated domain superfamily	4	43	0.00386208	0.173794	0.00413794
IPR020864	Membrane attack complex component/perforin (MACPF) domain	2	6	0.00494003	0.222301	0.0051698
IPR001547	Glycoside hydrolase, family 5	2	9	0.00944391	0.424976	0.00944391
IPR002641	Patatin-like phospholipase domain	2	9	0.00944391	0.424976	0.00944391
