## Supplementary material for "Horizontal gene transfers and terpene metabolism drive plant-fungal interaction in *Marchantia polymorpha*": Sup_Data_S7_genes_in_regions_GWAS.xlsx

### Sheet: 1.GWAS_hit_area_inoc
chr	start	end	peak	SNP	best_SNP	best_log10pval	id	gene_position	start_gene	end_gene	dist_begin_peak_gene_upstream	dist_end_peak_gene_downstream	gene_symbol	MPGENES	PANTHER	SUPERFAMILY	KOG	Pfam_id	Pfam_desc	IPR	IPR_desc	GO_id	GO_desc	colnym_Tak-1_T3	colnym_CA_T3	colnym_CA_T6	Phypal_1dpi	Phypal_2dpi	Phypal_3dpi	Phypal_4dpi	pangenome	scRNA_cluster
chr3	25837507	25839522	27.8939	3_25837507	3_25837603|3_25837604|3_25837608|3_25837617	3.80546	Mp3g24330	overlapping	25838616	25856468	-18961	-906			TESTICULAR SOLUBLE ADENYLYL CYCLASE,ADENYLATE CYCLASE TYPE 10	P-loop containing nucleoside triphosphate hydrolases,Nucleotide cyclase,CheY-like,TPR-like	Sensory transduction histidine kinase; N-term missing; [T]	PF00072|PF00211	Response regulator receiver domain|Adenylate and Guanylate cyclase catalytic domain	IPR011990,IPR001054,IPR001789,IPR029787,IPR027417,IPR011006	Tetratricopeptide-like helical domain superfamily|-|Adenylyl cyclase class-3/4/guanylyl cyclase|Signal transduction response regulator, receiver domain|Nucleotide cyclase|P-loop containing nucleoside triphosphate hydrolase|CheY-like superfamily	GO:0000160,GO:0035556,GO:0005515,GO:0009190	phosphorelay signal transduction system|intracellular signal transduction|protein binding|cyclic nucleotide biosynthetic process	ns	ns	ns					core
chr3	25837507	25839522	27.8939	3_25837507	3_25837603|3_25837604|3_25837608|3_25837617	3.80546	Mp3g24320	upstream	25828102	25829173	8334	-11420	MpTRIHELIX36	transcription factor, Trihelix	TRIHELIX TRANSCRIPTION FACTOR GTL1-LIKE,-		Transcription factor GT-2 and related proteins, contains trihelix DNA-binding/SANT domain; C-term missing; [K]	PF13837	Myb/SANT-like DNA-binding domain	IPR044822,IPR017877	-|Myb/SANT-like DNA-binding domain 4|Myb-like domain										accessory
chr3	25837507	25839522	27.8939	3_25837507	3_25837603|3_25837604|3_25837608|3_25837617	3.80546	Mp3g24340	downstream	25857044	25858992	-21485	17522				Nucleotide cyclase				IPR029787,IPR001054	-|Nucleotide cyclase|Adenylyl cyclase class-3/4/guanylyl cyclase	GO:0035556,GO:0009190	intracellular signal transduction|cyclic nucleotide biosynthetic process	ns	ns	ns					core
chr4	7459340	7459805	41.9872	4_7459340	4_7459733|4_7459737|4_7459748|4_7459756|4_7459758	3.99822		overlapping
chr4	7459340	7459805	41.9872	4_7459340	4_7459733|4_7459737|4_7459748|4_7459756|4_7459758	3.99822	Mp4g06550	upstream	7390902	7393672	65668	-68903						PF17615	Family of unknown function		-			ns				down		down	accessory
chr4	7459340	7459805	41.9872	4_7459340	4_7459733|4_7459737|4_7459748|4_7459756|4_7459758	3.99822	Mp4g06560	downstream	7467953	7471692	-12352	8148	MpExpansin32		EXPANSIN-A15	Barwin-like endoglucanases,PHL pollen allergen		PF03330|PF01357	Lytic transglycolase|Expansin C-terminal domain	IPR036908,IPR036749,IPR007112,IPR007118,IPR009009,IPR007117,IPR002963	-|RlpA-like domain superfamily|Expansin, cellulose-binding-like domain superfamily|Expansin/pollen allergen, DPBB domain|Expansin/Lol pI|RlpA-like protein, double-psi beta-barrel domain|Expansin, cellulose-binding-like domain|Expansin	GO:0005576,GO:0009664	extracellular region|plant-type cell wall organization	ns	ns	ns		down	down	down	core	Air pore cells
chr4	7988827	7990775	56.4054	4_7988827	4_7989276	4.51857		overlapping
chr4	7988827	7990775	56.4054	4_7988827	4_7989276	4.51857	Mp4g07030	upstream	7983105	7987143	1684	-7670			GDSL-LIKE LIPASE/ACYLHYDROLASE,ISOAMYL ACETATE-HYDROLYZING ESTERASE 1	SGNH hydrolase	Isoamyl acetate-hydrolyzing esterase; [I]	PF13472	GDSL-like Lipase/Acylhydrolase family	IPR013830,IPR036514	-|SGNH hydrolase-type esterase domain|SGNH hydrolase superfamily			ns	ns	ns					core
chr4	7988827	7990775	56.4054	4_7988827	4_7989276	4.51857	Mp4g07040	downstream	7995992	7999164	-10337	5217			GDSL-LIKE LIPASE/ACYLHYDROLASE,ISOAMYL ACETATE-HYDROLYZING ESTERASE 1	SGNH hydrolase	Isoamyl acetate-hydrolyzing esterase; [I]	PF13472	GDSL-like Lipase/Acylhydrolase family	IPR036514,IPR013830	SGNH hydrolase superfamily|SGNH hydrolase-type esterase domain|-			ns	ns	ns					core
chr4	19226522	19229721	115.301	4_19226522	4_19229721	4.12808		overlapping
chr4	19226522	19229721	115.301	4_19226522	4_19229721	4.12808	Mp4g16850	upstream	19221221	19226157	365	-8500	MpUGT18		UDP-GLYCOSYLTRANSFERASE 72B1,UDP-GLYCOSYLTRANSFERASE 72B1	UDP-Glycosyltransferase/glycogen phosphorylase	UDP-glucuronosyl and UDP-glucosyl transferase; N-term missing; C-term missing; [GC]	PF00201	UDP-glucoronosyl and UDP-glucosyl transferase	IPR002213	-|UDP-glucuronosyl/UDP-glucosyltransferase	GO:0008194	UDP-glycosyltransferase activity	ns	ns	ns					core
chr4	19226522	19229721	115.301	4_19226522	4_19229721	4.12808	Mp4g16860	downstream	19232950	19236144	-9622	3229	MpUGT19		GLYCOSYLTRANSFERASE,OS07G0510400 PROTEIN	UDP-Glycosyltransferase/glycogen phosphorylase	UDP-glucuronosyl and UDP-glucosyl transferase; N-term missing; C-term missing; [GC]	PF00201	UDP-glucoronosyl and UDP-glucosyl transferase	IPR002213,IPR035595	UDP-glucuronosyl/UDP-glucosyltransferase|-|UDP-glycosyltransferase family, conserved site	GO:0008194	UDP-glycosyltransferase activity	ns	ns	ns			down		core
chr5	17692609	17701331	30.7777	5_17692609	5_17696244	4.85919	Mp5g16760	overlapping	17693684	17694612	-2003	-7647
chr5	17692609	17701331	30.7777	5_17692609	5_17696244	4.85919	Mp5g16750	upstream	17654312	17657927	34682	-47019			ADP,ATP CARRIER PROTEIN 1-RELATED-RELATED,ADP,ATP CARRIER PROTEIN 1, MITOCHONDRIAL-RELATED	Mitochondrial carrier	Mitochondrial ADP/ATP carrier proteins; [C]	PF00153	Mitochondrial carrier protein	IPR018108,IPR002113,IPR023395,IPR002067	Mitochondrial substrate/solute carrier|ADP/ATP carrier protein, eukaryotic type|-|Mitochondrial carrier domain superfamily|Mitochondrial carrier protein	GO:0140021,GO:0005471,GO:1990544,GO:0055085,GO:0005743	mitochondrial ADP transmembrane transport|ATP:ADP antiporter activity|mitochondrial ATP transmembrane transport|transmembrane transport|mitochondrial inner membrane	ns	ns	ns					accessory
chr5	17692609	17701331	30.7777	5_17692609	5_17696244	4.85919	Mp5g16770	downstream	17713147	17714784	-22175	11816			OS01G0193500 PROTEIN,OS05G0510400 PROTEIN-RELATED	F-box domain,RNI-like				IPR044809,IPR032675,IPR036047	F-box protein AUF1-like|-|Leucine-rich repeat domain superfamily|F-box-like domain superfamily	GO:0005515	protein binding	up	ns	up	up	up	up	up	core

### Sheet: 2.GWAS_hits_area_mock
chr	start	end	peak	SNP	best_SNP	best_log10pval	id	gene_position	start_gene	end_gene	dist_begin_peak_gene_upstream	dist_end_peak_gene_downstream	gene_symbol	MPGENES	PANTHER	SUPERFAMILY	KOG	Pfam_id	Pfam_desc	IPR	IPR_desc	GO_id	GO_desc	colnym_Tak-1_T3	colnym_CA_T3	colnym_CA_T6	Phypal_1dpi	Phypal_2dpi	Phypal_3dpi	Phypal_4dpi	pangenome	scRNA_cluster
chr4	19226705	19229721	26.7816	4_19226705	4_19229721	3.25545		overlapping
chr4	19226705	19229721	26.7816	4_19226705	4_19229721	3.25545	Mp4g16850	upstream	19221221	19226157	548	-8500	MpUGT18		UDP-GLYCOSYLTRANSFERASE 72B1,UDP-GLYCOSYLTRANSFERASE 72B1	UDP-Glycosyltransferase/glycogen phosphorylase	UDP-glucuronosyl and UDP-glucosyl transferase; N-term missing; C-term missing; [GC]	PF00201	UDP-glucoronosyl and UDP-glucosyl transferase	IPR002213	-|UDP-glucuronosyl/UDP-glucosyltransferase	GO:0008194	UDP-glycosyltransferase activity	ns	ns	ns					core
chr4	19226705	19229721	26.7816	4_19226705	4_19229721	3.25545	Mp4g16860	downstream	19232950	19236144	-9439	3229	MpUGT19		GLYCOSYLTRANSFERASE,OS07G0510400 PROTEIN	UDP-Glycosyltransferase/glycogen phosphorylase	UDP-glucuronosyl and UDP-glucosyl transferase; N-term missing; C-term missing; [GC]	PF00201	UDP-glucoronosyl and UDP-glucosyl transferase	IPR002213,IPR035595	UDP-glucuronosyl/UDP-glucosyltransferase|-|UDP-glycosyltransferase family, conserved site	GO:0008194	UDP-glycosyltransferase activity	ns	ns	ns			down		core
chr4	7988874	7990764	32.7843	4_7988874	4_7989228	4.07042		overlapping
chr4	7988874	7990764	32.7843	4_7988874	4_7989228	4.07042	Mp4g07030	upstream	7983105	7987143	1731	-7659			GDSL-LIKE LIPASE/ACYLHYDROLASE,ISOAMYL ACETATE-HYDROLYZING ESTERASE 1	SGNH hydrolase	Isoamyl acetate-hydrolyzing esterase; [I]	PF13472	GDSL-like Lipase/Acylhydrolase family	IPR013830,IPR036514	-|SGNH hydrolase-type esterase domain|SGNH hydrolase superfamily			ns	ns	ns					core
chr4	7988874	7990764	32.7843	4_7988874	4_7989228	4.07042	Mp4g07040	downstream	7995992	7999164	-10290	5228			GDSL-LIKE LIPASE/ACYLHYDROLASE,ISOAMYL ACETATE-HYDROLYZING ESTERASE 1	SGNH hydrolase	Isoamyl acetate-hydrolyzing esterase; [I]	PF13472	GDSL-like Lipase/Acylhydrolase family	IPR036514,IPR013830	SGNH hydrolase superfamily|SGNH hydrolase-type esterase domain|-			ns	ns	ns					core
chr4	8096606	8109084	41.575	4_8096606	4_8105207	2.97302		overlapping
chr4	8096606	8109084	41.575	4_8096606	4_8105207	2.97302	Mp4g07090	upstream	8056900	8057479	39127	-52184												ns							super_accessory
chr4	8096606	8109084	41.575	4_8096606	4_8105207	2.97302	Mp4g07110	downstream	8111172	8118883	-22277	2088			BNAC04G15860D PROTEIN,SAND PROTEIN-RELATED		Uncharacterized conserved protein Sand; N-term missing; [S]	PF19037|PF19038|PF19036	Second Longin domain of FUZ, MON1 and HPS1|Third Longin domain of FUZ, MON1 and HPS1|First Longin domain of FUZ, MON1 and HPS1	IPR004353,IPR043971,IPR043970,IPR043972	Vacuolar fusion protein Mon1|-|FUZ/MON1/HPS1, second Longin domain|FUZ/MON1/HPS1, third Longin domain|FUZ/MON1/HPS1, first Longin domain	GO:0016192,GO:0006623	vesicle-mediated transport|protein targeting to vacuole	ns	ns	ns					core
chr6	2270232	2270535	35.8347	6_2270232	6_2270477	5.55096	Mp6g01790	overlapping	2269556	2270466	-234	-979									-
chr6	2270232	2270535	35.8347	6_2270232	6_2270477	5.55096	Mp6g01780	upstream	2254464	2259324	10908	-16071	MpPMT.5		SAM-DEPENDENT METHYLTRANSFERASE,PROTEIN, PUTATIVE, EXPRESSED-RELATED	S-adenosyl-L-methionine-dependent methyltransferases		PF03141	Putative S-adenosyl-L-methionine-dependent methyltransferase	IPR029063,IPR004159	-|S-adenosyl-L-methionine-dependent methyltransferase|Putative S-adenosyl-L-methionine-dependent methyltransferase	GO:0008168	methyltransferase activity	ns	ns	ns		down	down	down	core
chr6	2270232	2270535	35.8347	6_2270232	6_2270477	5.55096	Mp6g01800	downstream	2273824	2275176	-4944	3289			IFI3P			PF14033	Protein of unknown function (DUF4246)	IPR025340	Protein of unknown function DUF4246|-										accessory
chr6	4816408	4842456	106.675	6_4816408	6_4820752	6.39284		overlapping
chr6	4816408	4842456	106.675	6_4816408	6_4820752	6.39284	Mp6g04490	upstream	4815194	4816258	150	-27262
chr6	4816408	4842456	106.675	6_4816408	6_4820752	6.39284	Mp6g04500	downstream	4845155	4848277	-31869	2699			50S RIBOSOMAL PROTEIN L21	L21p-like	Mitochondrial/chloroplast ribosomal L21 protein; [J]	PF00829	Ribosomal prokaryotic L21 protein	IPR028909,IPR036164,IPR018258,IPR001787	Ribosomal protein L21-like|L21-like superfamily|Ribosomal protein L21, conserved site|Ribosomal protein L21	GO:0003723,GO:0003735,GO:0005840,GO:0006412	RNA binding|structural constituent of ribosome|ribosome|translation	ns	ns	ns					core	Rhizoids

### Sheet: 3.GWAS_hits_brown_area
chr	start	end	peak	SNP	best_SNP	best_log10pval	id	gene_position	start_gene	end_gene	dist_begin_peak_gene_upstream	dist_end_peak_gene_downstream	gene_symbol	MPGENES	PANTHER	SUPERFAMILY	KOG	Pfam_id	Pfam_desc	IPR	IPR_desc	GO_id	GO_desc	colnym_Tak-1_T3	colnym_CA_T3	colnym_CA_T6	Phypal_1dpi	Phypal_2dpi	Phypal_3dpi	Phypal_4dpi	pangenome	scRNA_cluster
chr1	720318	727971	79.8112	1_720318	1_724040|1_724780	4.8465	Mp1g00640	overlapping	714512	721860	-1542	-13459			TRNA (GUANINE(26)-N(2))-DIMETHYLTRANSFERASE 1-RELATED,N 2 ,N 2 -DIMETHYLGUANOSINE TRNA METHYLTRANSFERASE	S-adenosyl-L-methionine-dependent methyltransferases	tRNA methyltransferase; [J]	PF02005	N2,N2-dimethylguanosine tRNA methyltransferase	IPR002905,IPR042296,IPR029063	tRNA methyltransferase, Trm1|-|tRNA methyltransferase, Trm1, C-terminal|S-adenosyl-L-methionine-dependent methyltransferase	GO:0003723,GO:0008033,GO:0004809	RNA binding|tRNA processing|tRNA (guanine-N2-)-methyltransferase activity	ns	ns	ns					core
chr1	720318	727971	79.8112	1_720318	1_724040|1_724780	4.8465	Mp1g00640	overlapping	714512	721860	-1542	-13459			TRNA (GUANINE(26)-N(2))-DIMETHYLTRANSFERASE 1-RELATED,N 2 ,N 2 -DIMETHYLGUANOSINE TRNA METHYLTRANSFERASE	S-adenosyl-L-methionine-dependent methyltransferases	tRNA methyltransferase; [J]	PF02005	N2,N2-dimethylguanosine tRNA methyltransferase	IPR029063,IPR002905,IPR042296	S-adenosyl-L-methionine-dependent methyltransferase|tRNA methyltransferase, Trm1|-|tRNA methyltransferase, Trm1, C-terminal	GO:0003723,GO:0008033,GO:0004809	RNA binding|tRNA processing|tRNA (guanine-N2-)-methyltransferase activity	ns	ns	ns					core
chr1	720318	727971	79.8112	1_720318	1_724040|1_724780	4.8465	Mp1g00630	upstream	704649	708058	12260	-23322			HEPATOCELLULAR CARCINOMA-ASSOCIATED ANTIGEN,PROTEIN-LYSINE N-METHYLTRANSFERASE EEF2KMT	S-adenosyl-L-methionine-dependent methyltransferases	Uncharacterized conserved protein; C-term missing; [S]	PF10294	Lysine methyltransferase	IPR019410,IPR029063	Lysine methyltransferase|-|S-adenosyl-L-methionine-dependent methyltransferase			ns	ns	ns					accessory
chr1	720318	727971	79.8112	1_720318	1_724040|1_724780	4.8465	Mp1g00650	downstream	728501	731154	-10836	530			THIOREDOXIN-LIKE 3-3	Thioredoxin-like	Thioredoxin; [O]	PF00085	Thioredoxin	IPR013766,IPR044193,IPR036249	Thioredoxin domain|-|Thioredoxin-like 3-3|Thioredoxin-like superfamily			ns	ns	ns					accessory
chr2	22755206	22774769	357.787	2_22755206	2_22756667|2_22772547	5.60474		overlapping
chr2	22755206	22774769	357.787	2_22755206	2_22756667|2_22772547	5.60474	Mp2g20720	upstream	22742334	22748691	6515	-32435	MpRLK-Pelle_RLCK-XII-1		SERINE/THREONINE-PROTEIN KINASE BSK5,SERINE/THREONINE-PROTEIN KINASE BSK5	TPR-like,Protein kinase-like (PK-like)	Serine/threonine protein kinase; [T],Molecular co-chaperone STI1; C-term missing; [O]	PF00069	Protein kinase domain	IPR000719,IPR011009,IPR011990	Protein kinase domain|-|Protein kinase-like domain superfamily|Tetratricopeptide-like helical domain superfamily	GO:0005524,GO:0006468,GO:0005515,GO:0004672	ATP binding|protein phosphorylation|protein binding|protein kinase activity	ns	ns	ns					core
chr2	22755206	22774769	357.787	2_22755206	2_22756667|2_22772547	5.60474	Mp2g20730	downstream	22774880	22784534	-29328	111			VALYL-TRNA SYNTHETASES,VALYL-TRNA SYNTHETASE, ISOFORM C	tRNA-binding arm,Nucleotidylyl transferase,ValRS/IleRS/LeuRS editing domain,Anticodon-binding domain of a subclass of class I aminoacyl-tRNA synthetases	Valyl-tRNA synthetase; [J]	PF00133|PF10458|PF08264	tRNA synthetases class I (I, L, M and V)|Valyl tRNA synthetase tRNA binding arm|Anticodon-binding domain of tRNA ligase	IPR009008,IPR037118,IPR002303,IPR009080,IPR002300,IPR019499,IPR001412,IPR014729,IPR010978,IPR013155,IPR033705	Valyl/Leucyl/Isoleucyl-tRNA synthetase, editing domain|Valyl-tRNA synthetase, tRNA-binding arm superfamily|Valine-tRNA ligase|-|Aminoacyl-tRNA synthetase, class Ia, anticodon-binding|Aminoacyl-tRNA synthetase, class Ia|Valyl-tRNA synthetase, tRNA-binding arm|Aminoacyl-tRNA synthetase, class I, conserved site|Rossmann-like alpha/beta/alpha sandwich fold|Class I and II aminoacyl-tRNA synthetase, tR…	GO:0006418,GO:0006438,GO:0002161,GO:0000166,GO:0005737,GO:0004832,GO:0005524,GO:0004812	tRNA aminoacylation for protein translation|valyl-tRNA aminoacylation|aminoacyl-tRNA editing activity|nucleotide binding|cytoplasm|valine-tRNA ligase activity|ATP binding|aminoacyl-tRNA ligase activity	ns	ns	ns				down	core
chr5	16357119	16360759	64.1208	5_16357119	5_16358988	5.92314		overlapping
chr5	16357119	16360759	64.1208	5_16357119	5_16358988	5.92314	Mp5g15200	upstream	16353299	16356783	336	-7460			F19K23.17 PROTEIN						-			down	ns	ns			down	down	core
chr5	16357119	16360759	64.1208	5_16357119	5_16358988	5.92314	Mp5g15205a	downstream	16360771	16360843	-3724	12
chr6	4932791	4945506	53.1348	6_4932791	6_4933592|6_4940900|6_4940924|6_4941052	5.68273		overlapping
chr6	4932791	4945506	53.1348	6_4932791	6_4933592|6_4940900|6_4940924|6_4941052	5.68273	Mp6g04570	upstream	4923781	4927602	5189	-21725			UNCHARACTERIZED	PriA/YqbF domain,GINS helical bundle-like	Uncharacterized conserved protein; [S]	PF05916	GINS complex protein	IPR036224,IPR038437,IPR010492,IPR021151	-|GINS, helical bundle-like domain superfamily|GINS complex, subunit Psf3 superfamily|GINS complex, subunit Psf3|GINS subunit, domain A			ns							accessory
chr6	4932791	4945506	53.1348	6_4932791	6_4933592|6_4940900|6_4940924|6_4941052	5.68273	Mp6g04580	downstream	4995947	4997087	-64296	50441				Terpenoid synthases		PF06330	Trichodiene synthase (TRI5)	IPR024652,IPR008949	Trichodiene synthase|Isoprenoid synthase domain superfamily	GO:0016838	carbon-oxygen lyase activity, acting on phosphates	ns							accessory
chr6	5032795	5035625	58.5313	6_5032795	6_5035127|6_5035165|6_5035565	5.77302	Mp6g04620	overlapping	5034984	5035547	-2752	-641									-
chr6	5032795	5035625	58.5313	6_5032795	6_5035127|6_5035165|6_5035565	5.77302	Mp6g04610	upstream	5004506	5005894	26901	-31119				Terpenoid synthases		PF06330	Trichodiene synthase (TRI5)	IPR008949,IPR024652	Isoprenoid synthase domain superfamily|Trichodiene synthase	GO:0016838	carbon-oxygen lyase activity, acting on phosphates	ns							accessory
chr6	5032795	5035625	58.5313	6_5032795	6_5035127|6_5035165|6_5035565	5.77302	Mp6g04630	downstream	5064178	5065913	-33118	28553				Terpenoid synthases		PF06330	Trichodiene synthase (TRI5)	IPR008949,IPR024652	Isoprenoid synthase domain superfamily|Trichodiene synthase	GO:0016838	carbon-oxygen lyase activity, acting on phosphates				up	up	up		accessory
chr6	4995077	5004759	68.1782	6_4995077	6_4995215	5.86272	Mp6g04580	overlapping	4995947	4997087	-2010	-8812				Terpenoid synthases		PF06330	Trichodiene synthase (TRI5)	IPR024652,IPR008949	Trichodiene synthase|Isoprenoid synthase domain superfamily	GO:0016838	carbon-oxygen lyase activity, acting on phosphates	ns							accessory
chr6	4995077	5004759	68.1782	6_4995077	6_4995215	5.86272	Mp6g04600	overlapping	4998794	5000052	-4975	-5965				Terpenoid synthases		PF06330	Trichodiene synthase (TRI5)	IPR008949,IPR024652	Isoprenoid synthase domain superfamily|Trichodiene synthase	GO:0016838	carbon-oxygen lyase activity, acting on phosphates	ns					down		accessory
chr6	4995077	5004759	68.1782	6_4995077	6_4995215	5.86272	Mp6g04605	overlapping	5001643	5002901	-7824	-3116				Terpenoid synthases		PF06330	Trichodiene synthase (TRI5)	IPR008949,IPR024652	Isoprenoid synthase domain superfamily|Trichodiene synthase	GO:0016838	carbon-oxygen lyase activity, acting on phosphates	ns	ns	ns					accessory
chr6	4995077	5004759	68.1782	6_4995077	6_4995215	5.86272	Mp6g04610	overlapping	5004506	5005894	-10817	-253				Terpenoid synthases		PF06330	Trichodiene synthase (TRI5)	IPR008949,IPR024652	Isoprenoid synthase domain superfamily|Trichodiene synthase	GO:0016838	carbon-oxygen lyase activity, acting on phosphates	ns							accessory
chr6	4995077	5004759	68.1782	6_4995077	6_4995215	5.86272	Mp6g04570	upstream	4923781	4927602	67475	-80978			UNCHARACTERIZED	PriA/YqbF domain,GINS helical bundle-like	Uncharacterized conserved protein; [S]	PF05916	GINS complex protein	IPR036224,IPR038437,IPR010492,IPR021151	-|GINS, helical bundle-like domain superfamily|GINS complex, subunit Psf3 superfamily|GINS complex, subunit Psf3|GINS subunit, domain A			ns							accessory
chr6	4995077	5004759	68.1782	6_4995077	6_4995215	5.86272	Mp6g04620	downstream	5034984	5035547	-40470	30225									-
chr8	6018675	6020896	55.9893	8_6018675	8_6019005	5.92623		overlapping
chr8	6018675	6020896	55.9893	8_6018675	8_6019005	5.92623	Mp8g05260	upstream	6016265	6018302	373	-4631
chr8	6018675	6020896	55.9893	8_6018675	8_6019005	5.92623	Mp8g05270	downstream	6022147	6024684	-6009	1251	MpLDPS2		OSJNBA0011J08.25 PROTEIN-RELATED,1,8-CINEOLE SYNTHASE					IPR038920	-|BTB/POZ domain-containing protein										core

### Sheet: 4.GWAS_hits_brown_perc
chr	start	end	peak	SNP	best_SNP	best_log10pval	id	gene_position	start_gene	end_gene	dist_begin_peak_gene_upstream	dist_end_peak_gene_downstream	gene_symbol	MPGENES	PANTHER	SUPERFAMILY	KOG	Pfam_id	Pfam_desc	IPR	IPR_desc	GO_id	GO_desc	colnym_Tak-1_T3	colnym_CA_T3	colnym_CA_T6	Phypal_1dpi	Phypal_2dpi	Phypal_3dpi	Phypal_4dpi	pangenome	scRNA_cluster
chr1	716332	727971	157.085	1_716332	1_724040|1_724780	5.38596	Mp1g00640	overlapping	714512	721860	-5528	-13459			TRNA (GUANINE(26)-N(2))-DIMETHYLTRANSFERASE 1-RELATED,N 2 ,N 2 -DIMETHYLGUANOSINE TRNA METHYLTRANSFERASE	S-adenosyl-L-methionine-dependent methyltransferases	tRNA methyltransferase; [J]	PF02005	N2,N2-dimethylguanosine tRNA methyltransferase	IPR002905,IPR042296,IPR029063	tRNA methyltransferase, Trm1|-|tRNA methyltransferase, Trm1, C-terminal|S-adenosyl-L-methionine-dependent methyltransferase	GO:0003723,GO:0008033,GO:0004809	RNA binding|tRNA processing|tRNA (guanine-N2-)-methyltransferase activity	ns	ns	ns					core
chr1	716332	727971	157.085	1_716332	1_724040|1_724780	5.38596	Mp1g00640	overlapping	714512	721860	-5528	-13459			TRNA (GUANINE(26)-N(2))-DIMETHYLTRANSFERASE 1-RELATED,N 2 ,N 2 -DIMETHYLGUANOSINE TRNA METHYLTRANSFERASE	S-adenosyl-L-methionine-dependent methyltransferases	tRNA methyltransferase; [J]	PF02005	N2,N2-dimethylguanosine tRNA methyltransferase	IPR029063,IPR002905,IPR042296	S-adenosyl-L-methionine-dependent methyltransferase|tRNA methyltransferase, Trm1|-|tRNA methyltransferase, Trm1, C-terminal	GO:0003723,GO:0008033,GO:0004809	RNA binding|tRNA processing|tRNA (guanine-N2-)-methyltransferase activity	ns	ns	ns					core
chr1	716332	727971	157.085	1_716332	1_724040|1_724780	5.38596	Mp1g00630	upstream	704649	708058	8274	-23322			HEPATOCELLULAR CARCINOMA-ASSOCIATED ANTIGEN,PROTEIN-LYSINE N-METHYLTRANSFERASE EEF2KMT	S-adenosyl-L-methionine-dependent methyltransferases	Uncharacterized conserved protein; C-term missing; [S]	PF10294	Lysine methyltransferase	IPR019410,IPR029063	Lysine methyltransferase|-|S-adenosyl-L-methionine-dependent methyltransferase			ns	ns	ns					accessory
chr1	716332	727971	157.085	1_716332	1_724040|1_724780	5.38596	Mp1g00650	downstream	728501	731154	-14822	530			THIOREDOXIN-LIKE 3-3	Thioredoxin-like	Thioredoxin; [O]	PF00085	Thioredoxin	IPR013766,IPR044193,IPR036249	Thioredoxin domain|-|Thioredoxin-like 3-3|Thioredoxin-like superfamily			ns	ns	ns					accessory
chr2	22755206	22774982	247.093	2_22755206	2_22756667|2_22772547	6.03718	Mp2g20730	overlapping	22774880	22784534	-29328	-102			VALYL-TRNA SYNTHETASES,VALYL-TRNA SYNTHETASE, ISOFORM C	tRNA-binding arm,Nucleotidylyl transferase,ValRS/IleRS/LeuRS editing domain,Anticodon-binding domain of a subclass of class I aminoacyl-tRNA synthetases	Valyl-tRNA synthetase; [J]	PF00133|PF10458|PF08264	tRNA synthetases class I (I, L, M and V)|Valyl tRNA synthetase tRNA binding arm|Anticodon-binding domain of tRNA ligase	IPR009008,IPR037118,IPR002303,IPR009080,IPR002300,IPR019499,IPR001412,IPR014729,IPR010978,IPR013155,IPR033705	Valyl/Leucyl/Isoleucyl-tRNA synthetase, editing domain|Valyl-tRNA synthetase, tRNA-binding arm superfamily|Valine-tRNA ligase|-|Aminoacyl-tRNA synthetase, class Ia, anticodon-binding|Aminoacyl-tRNA synthetase, class Ia|Valyl-tRNA synthetase, tRNA-binding arm|Aminoacyl-tRNA synthetase, class I, conserved site|Rossmann-like alpha/beta/alpha sandwich fold|Class I and II aminoacyl-tRNA synthetase, tR…	GO:0006418,GO:0006438,GO:0002161,GO:0000166,GO:0005737,GO:0004832,GO:0005524,GO:0004812	tRNA aminoacylation for protein translation|valyl-tRNA aminoacylation|aminoacyl-tRNA editing activity|nucleotide binding|cytoplasm|valine-tRNA ligase activity|ATP binding|aminoacyl-tRNA ligase activity	ns	ns	ns				down	core
chr2	22755206	22774982	247.093	2_22755206	2_22756667|2_22772547	6.03718	Mp2g20720	upstream	22742334	22748691	6515	-32648	MpRLK-Pelle_RLCK-XII-1		SERINE/THREONINE-PROTEIN KINASE BSK5,SERINE/THREONINE-PROTEIN KINASE BSK5	TPR-like,Protein kinase-like (PK-like)	Serine/threonine protein kinase; [T],Molecular co-chaperone STI1; C-term missing; [O]	PF00069	Protein kinase domain	IPR000719,IPR011009,IPR011990	Protein kinase domain|-|Protein kinase-like domain superfamily|Tetratricopeptide-like helical domain superfamily	GO:0005524,GO:0006468,GO:0005515,GO:0004672	ATP binding|protein phosphorylation|protein binding|protein kinase activity	ns	ns	ns					core
chr2	22755206	22774982	247.093	2_22755206	2_22756667|2_22772547	6.03718	Mp2g20740	downstream	22802480	22803421	-48215	27498			THIOREDOXIN F2, CHLOROPLASTIC,THIOREDOXIN	Thioredoxin-like	Thioredoxin; [O]	PF00085	Thioredoxin	IPR036249,IPR017937,IPR013766	-|Thioredoxin-like superfamily|Thioredoxin, conserved site|Thioredoxin domain			down	ns	ns		down	down	down	core	Undefined cells
chr2	27666681	27679361	110.979	2_27666681	2_27670967	4.96136	Mp2g25220	overlapping	27664338	27667060	-379	-15023									-			ns							accessory
chr2	27666681	27679361	110.979	2_27666681	2_27670967	4.96136	Mp2g25210	upstream	27660332	27663865	2816	-19029									-			ns	ns	ns				down	core	Undefined cells
chr2	27666681	27679361	110.979	2_27666681	2_27670967	4.96136	Mp2g25230	downstream	27691403	27693201	-26520	12042			COPPER TRANSPORT PROTEIN ATOX1-RELATED,-	HMA, heavy metal-associated domain	Copper chaperone; [P]	PF00403	Heavy-metal-associated domain	IPR006121,IPR036163	Heavy metal-associated domain, HMA|-|Heavy metal-associated domain superfamily	GO:0046872	metal ion binding	ns	ns	ns			down		accessory
chr5	13258742	13283765	74.9481	5_13258742	5_13283277	4.37348	Mp5g12110	overlapping	13257751	13260068	-1326	-26014	MpPOD93		PEROXIDASE,PEROXIDASE 25-RELATED	Heme-dependent peroxidases		PF00141	Peroxidase	IPR033905,IPR000823,IPR002016,IPR010255,IPR019793	Secretory peroxidase|-|Plant peroxidase|Haem peroxidase|Haem peroxidase superfamily|Peroxidases heam-ligand binding site	GO:0020037,GO:0006979,GO:0004601,GO:0042744	heme binding|response to oxidative stress|peroxidase activity|hydrogen peroxide catabolic process	ns	ns	ns				down	accessory
chr5	13258742	13283765	74.9481	5_13258742	5_13283277	4.37348	Mp5g12120	overlapping	13263750	13266069	-7327	-20015	MpPOD94		PEROXIDASE 25-RELATED,PEROXIDASE	Heme-dependent peroxidases		PF00141	Peroxidase	IPR033905,IPR019793,IPR002016,IPR000823,IPR010255	-|Secretory peroxidase|Peroxidases heam-ligand binding site|Haem peroxidase|Plant peroxidase|Haem peroxidase superfamily	GO:0020037,GO:0006979,GO:0004601,GO:0042744	heme binding|response to oxidative stress|peroxidase activity|hydrogen peroxide catabolic process	ns	ns	ns					accessory
chr5	13258742	13283765	74.9481	5_13258742	5_13283277	4.37348	Mp5g12100	upstream	13218069	13219514	39228	-65696			OS08G0469000 PROTEIN,OS07G0603500 PROTEIN-RELATED	Acid proteases	Aspartyl protease; [O]	PF14541|PF14543	Xylanase inhibitor C-terminal|Xylanase inhibitor N-terminal	IPR032799,IPR032861,IPR001969,IPR021109,IPR001461,IPR033121	-|Xylanase inhibitor, C-terminal|Xylanase inhibitor, N-terminal|Aspartic peptidase, active site|Aspartic peptidase domain superfamily|Aspartic peptidase A1 family|Peptidase family A1 domain	GO:0004190,GO:0006508	aspartic-type endopeptidase activity|proteolysis	ns							accessory
chr5	13258742	13283765	74.9481	5_13258742	5_13283277	4.37348	Mp5g12130	downstream	13288161	13289342	-30600	4396	MpPOD95		PEROXIDASE 72,PEROXIDASE 72-RELATED	Heme-dependent peroxidases		PF00141	Peroxidase	IPR019793,IPR010255,IPR002016,IPR000823,IPR033905	Peroxidases heam-ligand binding site|-|Haem peroxidase superfamily|Haem peroxidase|Plant peroxidase|Secretory peroxidase	GO:0006979,GO:0004601,GO:0020037,GO:0042744	response to oxidative stress|peroxidase activity|heme binding|hydrogen peroxide catabolic process		ns	ns					accessory
chr6	4932791	4945829	77.0792	6_4932791	6_4933592|6_4940900|6_4940924|6_4941052	6.20068		overlapping
chr6	4932791	4945829	77.0792	6_4932791	6_4933592|6_4940900|6_4940924|6_4941052	6.20068	Mp6g04570	upstream	4923781	4927602	5189	-22048			UNCHARACTERIZED	PriA/YqbF domain,GINS helical bundle-like	Uncharacterized conserved protein; [S]	PF05916	GINS complex protein	IPR036224,IPR038437,IPR010492,IPR021151	-|GINS, helical bundle-like domain superfamily|GINS complex, subunit Psf3 superfamily|GINS complex, subunit Psf3|GINS subunit, domain A			ns							accessory
chr6	4932791	4945829	77.0792	6_4932791	6_4933592|6_4940900|6_4940924|6_4941052	6.20068	Mp6g04580	downstream	4995947	4997087	-64296	50118				Terpenoid synthases		PF06330	Trichodiene synthase (TRI5)	IPR024652,IPR008949	Trichodiene synthase|Isoprenoid synthase domain superfamily	GO:0016838	carbon-oxygen lyase activity, acting on phosphates	ns							accessory
chr6	4995077	5004759	76.8448	6_4995077	6_4995215	6.41384	Mp6g04580	overlapping	4995947	4997087	-2010	-8812				Terpenoid synthases		PF06330	Trichodiene synthase (TRI5)	IPR024652,IPR008949	Trichodiene synthase|Isoprenoid synthase domain superfamily	GO:0016838	carbon-oxygen lyase activity, acting on phosphates	ns							accessory
chr6	4995077	5004759	76.8448	6_4995077	6_4995215	6.41384	Mp6g04600	overlapping	4998794	5000052	-4975	-5965				Terpenoid synthases		PF06330	Trichodiene synthase (TRI5)	IPR008949,IPR024652	Isoprenoid synthase domain superfamily|Trichodiene synthase	GO:0016838	carbon-oxygen lyase activity, acting on phosphates	ns					down		accessory
chr6	4995077	5004759	76.8448	6_4995077	6_4995215	6.41384	Mp6g04605	overlapping	5001643	5002901	-7824	-3116				Terpenoid synthases		PF06330	Trichodiene synthase (TRI5)	IPR008949,IPR024652	Isoprenoid synthase domain superfamily|Trichodiene synthase	GO:0016838	carbon-oxygen lyase activity, acting on phosphates	ns	ns	ns					accessory
chr6	4995077	5004759	76.8448	6_4995077	6_4995215	6.41384	Mp6g04610	overlapping	5004506	5005894	-10817	-253				Terpenoid synthases		PF06330	Trichodiene synthase (TRI5)	IPR008949,IPR024652	Isoprenoid synthase domain superfamily|Trichodiene synthase	GO:0016838	carbon-oxygen lyase activity, acting on phosphates	ns							accessory
chr6	4995077	5004759	76.8448	6_4995077	6_4995215	6.41384	Mp6g04570	upstream	4923781	4927602	67475	-80978			UNCHARACTERIZED	PriA/YqbF domain,GINS helical bundle-like	Uncharacterized conserved protein; [S]	PF05916	GINS complex protein	IPR036224,IPR038437,IPR010492,IPR021151	-|GINS, helical bundle-like domain superfamily|GINS complex, subunit Psf3 superfamily|GINS complex, subunit Psf3|GINS subunit, domain A			ns							accessory
chr6	4995077	5004759	76.8448	6_4995077	6_4995215	6.41384	Mp6g04620	downstream	5034984	5035547	-40470	30225									-
chr6	5032795	5036341	76.161	6_5032795	6_5035127|6_5035165|6_5035565	6.25438	Mp6g04620	overlapping	5034984	5035547	-2752	-1357									-
chr6	5032795	5036341	76.161	6_5032795	6_5035127|6_5035165|6_5035565	6.25438	Mp6g04610	upstream	5004506	5005894	26901	-31835				Terpenoid synthases		PF06330	Trichodiene synthase (TRI5)	IPR008949,IPR024652	Isoprenoid synthase domain superfamily|Trichodiene synthase	GO:0016838	carbon-oxygen lyase activity, acting on phosphates	ns							accessory
chr6	5032795	5036341	76.161	6_5032795	6_5035127|6_5035165|6_5035565	6.25438	Mp6g04630	downstream	5064178	5065913	-33118	27837				Terpenoid synthases		PF06330	Trichodiene synthase (TRI5)	IPR008949,IPR024652	Isoprenoid synthase domain superfamily|Trichodiene synthase	GO:0016838	carbon-oxygen lyase activity, acting on phosphates				up	up	up		accessory

### Sheet: 5.GWAS_hits_diff_area_inoc_mock
chr	start	end	peak	SNP	best_SNP	best_log10pval	id	gene_position	start_gene	end_gene	dist_begin_peak_gene_upstream	dist_end_peak_gene_downstream	gene_symbol	MPGENES	PANTHER	SUPERFAMILY	KOG	Pfam_id	Pfam_desc	IPR	IPR_desc	GO_id	GO_desc	colnym_Tak-1_T3	colnym_CA_T3	colnym_CA_T6	Phypal_1dpi	Phypal_2dpi	Phypal_3dpi	Phypal_4dpi	pangenome	scRNA_cluster
chr4	12768099	12795842	75.1462715	4_12768099	4_12782764|4_12782821	4.14545774	Mp4g11580	overlapping	12783016	12789250	-21151	-12826			BNAA09G56240D PROTEIN,RIBONUCLEIC ACID BINDING PROTEIN S1	RNA-binding domain, RBD	Cyclophilin-type peptidyl-prolyl cis-trans isomerase; C-term missing; [O]	PF00076	RNA recognition motif. (a.k.a. RRM, RBD, or RNP domain)	IPR000504,IPR034201,IPR012677,IPR035979	-|RNA recognition motif domain|RNPS1, RNA recognition motif|Nucleotide-binding alpha-beta plait domain superfamily|RNA-binding domain superfamily	GO:0003676	nucleic acid binding	ns	ns	ns					accessory
chr4	12768099	12795842	75.1462715	4_12768099	4_12782764|4_12782821	4.14545774	Mp4g11570	upstream	12764840	12767788	311	-31002			-,UNNAMED PRODUCT	NTF2-like		PF10184	Uncharacterized conserved protein (DUF2358)	IPR018790,IPR032710	-|Protein of unknown function DUF2358|NTF2-like domain superfamily			ns	ns	ns				down	accessory
chr4	12768099	12795842	75.1462715	4_12768099	4_12782764|4_12782821	4.14545774	Mp4g11590	downstream	12811889	12814398	-46299	16047																			accessory
chr7	1139487	1148943	134.323925	7_1139487	7_1144166	4.73145479		overlapping
chr7	1139487	1148943	134.323925	7_1139487	7_1144166	4.73145479	Mp7g00920	upstream	1124124	1127977	11510	-24819	MpGPAT6c		ANCIENT UBIQUITOUS PROTEIN,GLYCEROL-3-PHOSPHATE ACYLTRANSFERASE RAM2	Glycerol-3-phosphate (1)-acyltransferase,HAD-like		PF01553|PF12710	Acyltransferase|haloacid dehalogenase-like hydrolase	IPR036412,IPR002123,IPR023214	-|HAD-like superfamily|Phospholipid/glycerol acyltransferase|HAD superfamily	GO:0016746	transferase activity, transferring acyl groups	ns	ns	ns	down		down		core	Undefined cells;Cells surrounding the notch;Undefined cells;Air pore cells
chr7	1139487	1148943	134.323925	7_1139487	7_1144166	4.73145479	Mp7g00930	downstream	1149480	1155475	-15988	537			2-OXOGLUTARATE (2OG) AND FE(II)-DEPENDENT OXYGENASE SUPERFAMILY PROTEIN-RELATED,2-OXOGLUTARATE AND IRON-DEPENDENT OXYGENASE DOMAIN-CONTAINING PROTEIN 2		Lysyl hydroxylase; [O]			IPR006620,IPR005123	-|Prolyl 4-hydroxylase, alpha subunit|Oxoglutarate/iron-dependent dioxygenase	GO:0005506,GO:0016705,GO:0016491,GO:0031418	iron ion binding|oxidoreductase activity, acting on paired donors, with incorporation or reduction of molecular oxygen|oxidoreductase activity|L-ascorbic acid binding	ns	ns	ns					core
chr8	15362741	15452687	198.445514	8_15362741	8_15451689	5.54063948	Mp8g13660	overlapping	15382950	15384122	-21381	-69737									-										core
chr8	15362741	15452687	198.445514	8_15362741	8_15451689	5.54063948	Mp8g13670	overlapping	15403024	15407158	-44417	-49663			CORE-2/I-BRANCHING BETA-1,6-N-ACETYLGLUCOSAMINYLTRANSFERASE FAMILY PROTEIN,CORE-2/I-BRANCHING BETA-1,6-N-ACETYLGLUCOSAMINYLTRANSFERASE FAMILY PROTEIN-RELATED			PF02485	Core-2/I-Branching enzyme	IPR044174,IPR003406	-|Glycosyltransferase BC10-like|Glycosyl transferase, family 14	GO:0016757,GO:0016020	transferase activity, transferring glycosyl groups|membrane	ns	ns	ns			up		core
chr8	15362741	15452687	198.445514	8_15362741	8_15451689	5.54063948	Mp8g13680	overlapping	15413515	15417664	-54923	-39172			HISTONE-LYSINE N-METHYLTRANSFERASE SETMAR,HISTONE-LYSINE N-METHYLTRANSFERASE, H3 LYSINE-9 SPECIFIC SUVH6	PUA domain-like		PF02182	SAD/SRA domain	IPR003105,IPR036987,IPR015947	SRA-YDG|-|SRA-YDG superfamily|PUA-like superfamily										core
chr8	15362741	15452687	198.445514	8_15362741	8_15451689	5.54063948	Mp8g13690	overlapping	15417501	15422027	-59286	-35186			PROTEIN SAWADEE HOMEODOMAIN HOMOLOG 2,PROTEIN SAWADEE HOMEODOMAIN HOMOLOG 2			PF16719	SAWADEE domain	IPR039276,IPR032001	-|Protein SAWADEE HOMEODOMAIN HOMOLOG 1/2|SAWADEE domain	GO:0003682	chromatin binding								core
chr8	15362741	15452687	198.445514	8_15362741	8_15451689	5.54063948	Mp8g13700	overlapping	15430630	15434553	-71812	-22057			RECA/RAD51/RADA DNA STRAND-PAIRING FAMILY MEMBER,MEIOTIC RECOMBINATION PROTEIN DMC1-LIKE PROTEIN	P-loop containing nucleoside triphosphate hydrolases,Rad51 N-terminal domain-like	Meiotic recombination protein Dmc1; [DL]	PF08423	Rad51	IPR011940,IPR020588,IPR027417,IPR013632,IPR020587,IPR010995,IPR033925	-|Meiotic recombination protein Dmc1|DNA recombination and repair protein RecA-like, ATP-binding domain|P-loop containing nucleoside triphosphate hydrolase|DNA recombination and repair protein Rad51-like, C-terminal|DNA recombination and repair protein Re	GO:0007131,GO:0005634,GO:0006281,GO:0006259,GO:0003677,GO:0000150,GO:0008094,GO:0000166,GO:0005524	reciprocal meiotic recombination|nucleus|DNA repair|DNA metabolic process|DNA binding|recombinase activity|DNA-dependent ATPase activity|nucleotide binding|ATP binding
chr8	15362741	15452687	198.445514	8_15362741	8_15451689	5.54063948	Mp8g13710	overlapping	15430631	15435055	-72314	-22056			RECA/RAD51/RADA DNA STRAND-PAIRING FAMILY MEMBER,MEIOTIC RECOMBINATION PROTEIN DMC1-LIKE PROTEIN	Rad51 N-terminal domain-like,P-loop containing nucleoside triphosphate hydrolases	Meiotic recombination protein Dmc1; [DL]	PF08423	Rad51	IPR010995,IPR027417,IPR020588,IPR016467,IPR013632,IPR020587,IPR011940,IPR033925	DNA repair Rad51/transcription factor NusA, alpha-helical|-|P-loop containing nucleoside triphosphate hydrolase|DNA recombination and repair protein RecA-like, ATP-binding domain|DNA recombination and repair protein, RecA-like|DNA recombination and repair protein Rad51-like, C-terminal|DNA recombination and repair protein RecA, monomer-monomer interface|Meiotic recombination protein Dmc1|Rad51/DM…	GO:0007131,GO:0005634,GO:0006281,GO:0006259,GO:0008094,GO:0003677,GO:0000150,GO:0000166,GO:0005524	reciprocal meiotic recombination|nucleus|DNA repair|DNA metabolic process|DNA-dependent ATPase activity|DNA binding|recombinase activity|nucleotide binding|ATP binding
chr8	15362741	15452687	198.445514	8_15362741	8_15451689	5.54063948	Mp8g13710	overlapping	15430631	15435055	-72314	-22056			RECA/RAD51/RADA DNA STRAND-PAIRING FAMILY MEMBER,MEIOTIC RECOMBINATION PROTEIN DMC1-LIKE PROTEIN	Rad51 N-terminal domain-like,P-loop containing nucleoside triphosphate hydrolases	Meiotic recombination protein Dmc1; [DL]	PF08423	Rad51	IPR010995,IPR027417,IPR020588,IPR016467,IPR013632,IPR020587,IPR011940,IPR033925	DNA repair Rad51/transcription factor NusA, alpha-helical|-|P-loop containing nucleoside triphosphate hydrolase|DNA recombination and repair protein RecA-like, ATP-binding domain|DNA recombination and repair protein, RecA-like|DNA recombination and repair protein Rad51-like, C-terminal|DNA recombination and repair protein RecA, monomer-monomer interface|Meiotic recombination protein Dmc1|Rad51/DM…	GO:0006281,GO:0006259,GO:0008094,GO:0003677,GO:0000166,GO:0005524	DNA repair|DNA metabolic process|DNA-dependent ATPase activity|DNA binding|nucleotide binding|ATP binding
chr8	15362741	15452687	198.445514	8_15362741	8_15451689	5.54063948	Mp8g13710	overlapping	15430631	15435055	-72314	-22056			RECA/RAD51/RADA DNA STRAND-PAIRING FAMILY MEMBER,MEIOTIC RECOMBINATION PROTEIN DMC1-LIKE PROTEIN	Rad51 N-terminal domain-like,P-loop containing nucleoside triphosphate hydrolases	Meiotic recombination protein Dmc1; [DL]	PF08423	Rad51	IPR020587,IPR033925,IPR020588,IPR010995,IPR016467,IPR027417,IPR013632	-|DNA recombination and repair protein RecA, monomer-monomer interface|Rad51/DMC1/RadA|DNA recombination and repair protein RecA-like, ATP-binding domain|DNA repair Rad51/transcription factor NusA, alpha-helical|DNA recombination and repair protein, RecA-	GO:0007131,GO:0005634,GO:0006281,GO:0006259,GO:0008094,GO:0003677,GO:0000150,GO:0000166,GO:0005524	reciprocal meiotic recombination|nucleus|DNA repair|DNA metabolic process|DNA-dependent ATPase activity|DNA binding|recombinase activity|nucleotide binding|ATP binding
chr8	15362741	15452687	198.445514	8_15362741	8_15451689	5.54063948	Mp8g13710	overlapping	15430631	15435055	-72314	-22056			RECA/RAD51/RADA DNA STRAND-PAIRING FAMILY MEMBER,MEIOTIC RECOMBINATION PROTEIN DMC1-LIKE PROTEIN	Rad51 N-terminal domain-like,P-loop containing nucleoside triphosphate hydrolases	Meiotic recombination protein Dmc1; [DL]	PF08423	Rad51	IPR020587,IPR033925,IPR020588,IPR010995,IPR016467,IPR027417,IPR013632	-|DNA recombination and repair protein RecA, monomer-monomer interface|Rad51/DMC1/RadA|DNA recombination and repair protein RecA-like, ATP-binding domain|DNA repair Rad51/transcription factor NusA, alpha-helical|DNA recombination and repair protein, RecA-	GO:0006281,GO:0006259,GO:0008094,GO:0003677,GO:0000166,GO:0005524	DNA repair|DNA metabolic process|DNA-dependent ATPase activity|DNA binding|nucleotide binding|ATP binding
chr8	15362741	15452687	198.445514	8_15362741	8_15451689	5.54063948	Mp8g13720	overlapping	15449222	15452493	-89752	-3465			PROTEIN FLUORESCENT IN BLUE LIGHT, CHLOROPLASTIC,PROTEIN FLUORESCENT IN BLUE LIGHT, CHLOROPLASTIC	TPR-like		PF13176	Tetratricopeptide repeat	IPR011990,IPR044243,IPR019734,IPR013026	-|Tetratricopeptide-like helical domain superfamily|Protein FLUORESCENT IN BLUE LIGHT|Tetratricopeptide repeat|Tetratricopeptide repeat-containing domain	GO:0015995,GO:0033014,GO:0005515	chlorophyll biosynthetic process|tetrapyrrole biosynthetic process|protein binding	ns	ns	ns					core
chr8	15362741	15452687	198.445514	8_15362741	8_15451689	5.54063948	Mp8g13650	upstream	15358430	15361335	1406	-94257			F-BOX/KELCH-REPEAT PROTEIN	F-box domain		PF00646	F-box domain	IPR001810,IPR036047	F-box domain|-|F-box-like domain superfamily	GO:0005515	protein binding	ns	ns	ns			down		core
chr8	15362741	15452687	198.445514	8_15362741	8_15451689	5.54063948	Mp8g13740	downstream	15462750	15465005	-102264	10063			PROTEIN BICAUDAL C HOMOLOG 1-A-LIKE,SCP160	SAM/Pointed domain	RNA-binding protein Bicaudal-C; N-term missing; [A]	PF07647	SAM domain (Sterile alpha motif)	IPR001660,IPR013761	Sterile alpha motif domain|-|Sterile alpha motif/pointed domain superfamily	GO:0005515	protein binding	up	ns	ns					core
chr8	17909599	17910302	34.6688423	8_17909599	8_17910256|8_17910260|8_17910261	4.27441176		overlapping
chr8	17909599	17910302	34.6688423	8_17909599	8_17910256|8_17910260|8_17910261	4.27441176	Mp8g15890	upstream	17906511	17907690	1909	-3791									-			ns					up	up	accessory
chr8	17909599	17910302	34.6688423	8_17909599	8_17910256|8_17910260|8_17910261	4.27441176	Mp8g15900	downstream	17925422	17926726	-17127	15120									-			ns	ns	ns					accessory
