## Supplementary material for "Horizontal gene transfers and terpene metabolism drive plant-fungal interaction in *Marchantia polymorpha*": Sup_Data_S8_Macros phenotyping.txt

Sub browning_area()
'<s>F7
	ret = IpBlbShow(1)
	ret = IpSegShow(1)
	ret = IpSegSetAttr(SETCURSEL, 0)
	ret = IpSegSetAttr(CHANNEL, 0)
	ret = IpSegPreview(ALL_C_T)
	ret = IpSegShow(2)
	ret = IpSegSetAttr(SETCURSEL, 0)
	ret = IpSegPreview(ALL_C_T)
	ret = IpSegShow(1)
	ret = IpSegSetAttr(SETCURSEL, 0)
	ret = IpSegSetAttr(CHANNEL, 0)
	ret = IpSegPreview(ALL_C_T)
	ret = IpSegShow(1)
	ret = IpSegSetAttr(SETCURSEL, 0)
	ret = IpSegSetAttr(CHANNEL, 0)
	ret = IpSegPreview(ALL_C_T)
	ret = IpSegSetRange(0, 47, 129)
	ret = IpSegPreview(ALL_C_T)
	ret = IpSegSetRange(0, 47, 102)
	ret = IpSegPreview(ALL_C_T)
	ret = IpSegSetAttr(CHANNEL, 1)
	ret = IpSegSetRange(1, 36, 129)
	ret = IpSegPreview(ALL_C_T)
	ret = IpSegSetRange(1, 55, 89)
	ret = IpSegPreview(ALL_C_T)
	ret = IpSegSetAttr(CHANNEL, 2)
	ret = IpSegSetRange(2, 28, 129)
	ret = IpSegPreview(ALL_C_T)
	ret = IpSegSetRange(2, 49, 91)
	ret = IpSegPreview(ALL_C_T)
	ret = IpSegShow(0)
	ret = IpBlbCount()
	ret = IpBlbUpdate(0)
	ret = IpBlbEnableMeas(BLBM_ASPECT, 1)
	ret = IpBlbEnableMeas(BLBM_CENTRX, 1)
	ret = IpBlbEnableMeas(BLBM_CENTRY, 1)
	ret = IpBlbSetFilterRange(BLBM_AREA, 1395.469727, 10000000.0)
	ret = IpBlbSetFilterRange(BLBM_ASPECT, 1.0, 10.0)
	ret = IpBlbMeasure()
	ret = IpBlbRemoveHoles()
End Sub
Sub thallus_area()
'<s>F12
	ret = IpBlbShow(1)
	ret = IpSegShow(1)
	ret = IpSegSetAttr(SETCURSEL, 0)
	ret = IpSegSetAttr(CHANNEL, 0)
	ret = IpSegPreview(ALL_C_T)
	ret = IpSegShow(2)
	ret = IpSegSetAttr(SETCURSEL, 0)
	ret = IpSegPreview(ALL_C_T)
	ret = IpSegShow(1)
	ret = IpSegSetAttr(SETCURSEL, 0)
	ret = IpSegSetAttr(CHANNEL, 0)
	ret = IpSegPreview(ALL_C_T)
	ret = IpSegShow(1)
	ret = IpSegSetAttr(SETCURSEL, 0)
	ret = IpSegSetAttr(CHANNEL, 0)
	ret = IpSegPreview(ALL_C_T)
	ret = IpSegSetRange(0, 47, 110)
	ret = IpSegPreview(ALL_C_T)
	ret = IpSegSetRange(0, 47, 110)
	ret = IpSegPreview(ALL_C_T)
	ret = IpSegSetAttr(CHANNEL, 1)
	ret = IpSegSetRange(1, 52, 125)
	ret = IpSegPreview(ALL_C_T)
	ret = IpSegSetRange(1, 52, 125)
	ret = IpSegPreview(ALL_C_T)
	ret = IpSegSetAttr(CHANNEL, 2)
	ret = IpSegSetRange(2, 46, 96)
	ret = IpSegPreview(ALL_C_T)
	ret = IpSegSetRange(2, 46, 96)
	ret = IpSegPreview(ALL_C_T)
	ret = IpSegShow(0)
	ret = IpBlbCount()
	ret = IpBlbUpdate(0)
End Sub
Sub avant_split_marchantia()
'<c>B
	Call vert_mar()
	ret = IpBlbEnableMeas(BLBM_ASPECT, 1)
	ret = IpBlbEnableMeas(BLBM_CENTRX, 1)
	ret = IpBlbEnableMeas(BLBM_CENTRY, 1)
	ret = IpBlbSetFilterRange(BLBM_AREA, 1395.469727, 10000000.0)
	ret = IpBlbSetFilterRange(BLBM_ASPECT, 1.0, 10.0)
	ret = IpBlbMeasure()
	ret = IpBlbRemoveHoles()
End Sub
