## Supplementary material for "Horizontal gene transfers and terpene metabolism drive plant-fungal interaction in *Marchantia polymorpha*": Sup_Data_S9_db_viridi_phylog.xlsx

### Sheet: db_content_plants_sql
speciesCode	speciesName	speciesGroup	speciesOrder	speciesFamily	angioClass	genomeSource	genomeBuscoScore	addDate
LuncruJGI	Lunularia cruciata	Liverworts	Lunulariales	Lunulariaceae		JGI	96.3	2022-07-26
ApafusSAG2523	Apatococcus fuscideae SAG2523	Chlorophytes	Chlorellales	Chlorellaceae		10.1101/2022.01.06.475074	63.5	2022-01-21
ApalobSAG2145	Apatococcus lobatus	Chlorophytes	Chlorellales	Chlorellaceae		Phytozome	85.4	2022-01-21
Aposhe	Apostasia shenzhenica	Angiosperms	Asparagales	Orchidaceae	Monocots	10.1038/nature23897	78.6	2022-01-21
Aqucoe	Aquilegia coerulea	Angiosperms	Ranunculales	Ranunculaceae	BasalEudicots	10.7554/eLife.36426	98.8	2022-01-21
Aradur	Arachis duranensis	Angiosperms	Fabales	Fabaceae	NFN	10.1038/ng.3517	90.6	2022-01-21
Arahal	Arabidopsis halleri	Angiosperms	Brassicales	Brassicaceae	Eudicots_noNFN	10.5061/dryad.gn4hh	96.3	2022-01-21
Aralyr	Arabidopsis lyrata	Angiosperms	Brassicales	Brassicaceae	Eudicots_noNFN	10.1038/ng.807	97.6	2022-01-21
Aratha	Arabidopsis thaliana	Angiosperms	Brassicales	Brassicaceae	Eudicots_noNFN	10.1093/nar/gkr1090	99.3	2022-01-21
Arahyp	Arachis hypogaea	Angiosperms	Fabales	Fabaceae	NFN	10.25739/hb5x-wx74	96.5	2022-01-21
Araipa	Arachis ipaensis	Angiosperms	Fabales	Fabaceae	NFN	10.1038/ng.3517	88.3	2022-01-21
Astglo	Asterochloris glomerata	Chlorophytes	Trebouxiales	Trebouxiaceae		10.1186/s12864-019-5629-x	73.9	2022-01-21
Auxpro	Auxenochlorella protothecoides	Chlorophytes	Chlorellales	Chlorellaceae		10.1186/1471-2164-15-582	72.2	2022-01-21
AuxproUTEX25	Auxenochlorella protothecoides UTEX25	Chlorophytes	Chlorellales	Chlorellaceae		NCBI	70.1	2022-01-21
Azofil	Azolla filiculoides	Monilophytes	Salviniales	Salviniaceae		10.1038/s41477-018-0188-8	82.9	2022-01-21
Begfuc	Begonia fuchsioides	Angiosperms	Cucurbitales	Begoniaceae	NFN	10.1126/science.aat1743	96.5	2022-01-21
Benhis	Benincasa hispida	Angiosperms	Cucurbitales	Cucurbitaceae	NFN	10.1038/s41467-019-13185-3	96.5	2022-01-21
Betpat	Beta patula	Angiosperms	Caryophyllales	Amaranthaceae	Eudicots_noNFN	10.1111/tpj.14413	96.7	2022-01-21
Betpen	Betula pendula	Angiosperms	Fagales	Betulaceae	NFN	10.1038/ng.3862	82.4	2022-01-21
Betvul	Beta vulgaris	Angiosperms	Caryophyllales	Amaranthaceae	Eudicots_noNFN	10.1111/2020.09.15.298315	95	2022-01-21
Botbra	Botryococcus braunii	Chlorophytes	Chlorellales	Botryococcaceae		NA	NULL	2022-01-21
Bradis	Brachypodium distachyon	Angiosperms	Poales	Poaceae	Monocots	10.1038/nature08747	99.5	2022-01-21
Braolecap	Brassica oleraceae capitata	Angiosperms	Brassicales	Brassicaceae	Eudicots_noNFN	10.1038/ncomms4930	79.1	2022-01-21
Brarap	Brassica rapa FPsc	Angiosperms	Brassicales	Brassicaceae	Eudicots_noNFN	10.1038/s41438-018-0071-9	98.8	2022-01-21
Batpra	Bathycoccus prasinos RCC1105	Chlorophytes	Mamiellales	Bathycoccaceae		10.186/gb-2012-13-8-r74 & 10.1371/journal.pone.0039648	74.1	2022-01-21
Cajcaj	Cajanus cajan	Angiosperms	Fabales	Fabaceae	NFN	10.1038/nbt.2022.	92.7	2022-01-21
Camsin	Camellia sinensis	Angiosperms	Ericales	Theaceae	Eudicots_noNFN	NCBI	93.4	2022-01-21
Capann	Capsicum annuum	Angiosperms	Solanales	Solanaceae	Eudicots_noNFN	10.1073/pnas.1400975111	97.4	2022-01-21
Capgra	Capsella grandiflora	Angiosperms	Brassicales	Brassicaceae	Eudicots_noNFN	10.1038/ng.2669	94.8	2022-01-21
Caprub	Capsella rubella	Angiosperms	Brassicales	Brassicaceae	Eudicots_noNFN	10.1038/ng.2669	97.6	2022-01-21
Carfan	Carpinus fangiana	Angiosperms	Fagales	Betulaceae	NFN	10.1038/s41597-020-0370-5	84.5	2022-01-21
Carlit	Carex littledalei	Angiosperms	Poales	Cyperaceae	Monocots	NCBI	88.5	2022-01-21
Carpap	Carica papaya	Angiosperms	Brassicales	Caricaceae	Eudicots_noNFN	10.1038/nature06856	38.3	2022-01-21
Casaus	Castanospermum australe	Angiosperms	Fabales	Fabaceae	NFN	10.1126/science.aat1743	93.8	2022-01-21
Casgla_old	Casuarina glauca	Angiosperms	Fagales	Casuarinaceae	NFN	10.1126/science.aat1743	96	2022-01-21
Casmol	Castanea mollissima	Angiosperms	Fagales	Fagaceae	NFN	NCBI	94.6	2022-01-21
Cepfol	Cephalotus follicularis	Angiosperms	Oxidales	Cephalotaceae	Eudicots_noNFN	10.1038/s41559-016-0059	96.3	2022-01-21
Cercan	Cercis canadensis	Angiosperms	Fabales	Fabaceae	NFN	10.1126/science.aat1743	95.8	2022-01-21
Cerpur	Ceratodon purpureus	Mosses	Dicranales	Dicranaceae		NCBI	97.2	2022-01-21
Chabra	Chara braunii	Charophytes	Charales	Characeae		10.1016/j.cell.2018.06.033	72	2022-01-21
Chafas	Chamaecrista fasciculata	Angiosperms	Fabales	Fabaceae	NFN	10.1126/science.aat1743	86.3	2022-01-21
Chequi	Chenopodium quinoa	Angiosperms	Caryophyllales	Chenopodiaceae	Eudicots_noNFN	10.1038/nature21370	96	2022-01-21
Chlatm	Chlorokybus atmophyticus	Charophytes	Chlorokybales	Chlorokybaceae		10.1038/s41477-019-0560-3	79.2	2022-01-21
Chlrei	Chlamydomonas reinhardtii	Chlorophytes	Chlamydomonales	Chlamydomonaceae		10.1126/science.1143609	91.5	2022-01-21
Chlsor1602	Chlorella sorokiniana 1602	Chlorophytes	Chlorellales	Chlorellaceae		NCBI	92.2	2022-01-21
Chocri	Chondrus crispus	SAR	Gigartinales	Gigartinaceae		10.1073/pnas.1221259110	36.4	2022-01-21
Chrzof	Chromochloris zofingiensis	Chlorophytes	Sphaeropleales	Chromochloridaceae		10.1073/pnas.1619928114	78.1	2022-01-21
Cicari	Cicer arietinum ICC4958	Angiosperms	Fabales	Fabaceae	NFN	10.1038/SREP12806	92.3	2022-01-21
Citcle	Citrus clementina	Angiosperms	Sapindales	Rutaceae	Eudicots_noNFN	10.1038/nbt.2906	97.4	2022-01-21
Citlan	Citrullus lanatus ssp vulgaris 97103	Angiosperms	Cucurbitales	Cucurbitaceae	NFN	10.1038/ng.2470	86.3	2022-01-21
Citsin	Citrus sinensis	Angiosperms	Sapindales	Rutaceae	Eudicots_noNFN	10.1038/nbt.2906	88.7	2022-01-21
CocpriSAG2167	Coccomyxa pringsheimii SAG216-7	Chlorophytes	Incertae sedis	Coccomyxaceae		10.1101/2022.01.06.475074	84	2022-01-21
CocsubC169	Coccomyxa subellipsoidea C-169	Chlorophytes	Incertae sedis	Coccomyxaceae		10.1186/gb-2012-13-5-r39	77.4	2022-01-21
Cucargarg	Cucurbita argyrosperma ssp argyrosperma	Angiosperms	Cucurbitales	Cucurbitaceae	NFN	NCBI	90.4	2022-01-21
Cucmax	Cucurbita maxima	Angiosperms	Cucurbitales	Cucurbitaceae	NFN	10.1016/j.molp.2017.09.003	97.6	2022-01-21
Cucmel	Cucumis melo	Angiosperms	Cucurbitales	Cucurbitaceae	NFN	10.1073/pnas.1205415109	93.9	2022-01-21
Cucmos	Cucurbita moschata	Angiosperms	Cucurbitales	Cucurbitaceae	NFN	10.1016/j.molp.2017.09.003	96.4	2022-01-21
Cucpep	Cucurbita pepo	Angiosperms	Cucurbitales	Cucurbitaceae	NFN	10.1111/pbi.12860	94.9	2022-01-21
Cucsat	Cucumis sativus PI183967	Angiosperms	Cucurbitales	Cucurbitaceae	NFN	10.1016/j.molp.2017.09.003	97.1	2022-01-21
Cuscam	Cuscuta campestris	Angiosperms	Solanales	Convolvulaceae	Eudicots_noNFN	NCBI	91.7	2022-01-21
Cyapar	Cyanophora paradoxa	Glaucophytes	Glaucocustales	Glaucocystaceae		10.1126/science.1213561	20	2022-01-21
Cycmic	Cycas micholitzii	Gymnosperms	Cycadales	Cycadaceae		Gymno-plaza	36.3	2022-01-21
Datglo	Datisca glomerata	Angiosperms	Cucurbitales	Datiscaceae	NFN	10.1126/science.aat1743	90.5	2022-01-21
Daucar	Daucus carota	Angiosperms	Apiales	Apiaceae	Eudicots_noNFN	10.1038/ng.3565	87.1	2022-01-21
Dencat	Dendrobium catenatum	Angiosperms	Asparagales	Orchidaceae	Monocots	10.1038/nature23897	90.2	2022-01-21
Diacar	Dianthus caryophyllus	Angiosperms	Caryophyllales	Caryophyllaceae	Eudicots_noNFN	10.1093/dnares/dst053	16	2022-01-21
Distri	Discaria trinervis	Angiosperms	Rosales	Rhamnaceae	NFN	10.1126/science.aat1743	93.2	2022-01-21
Drydru	Dryas drummondii	Angiosperms	Rosales	Rosaceae	NFN	10.1126/science.aat1743	99.1	2022-01-21
Dunsal	Dunaliella salina	Chlorophytes	Chlamydomonales	Dunaliellaceae		10.1128/genomeA.01105-17	56.5	2022-01-21
Cansat	Cannabis sativa	Angiosperms	Rosales	Cannabaceae	NFN	NCBI	96.7	2022-01-21
Chlvar	Chlorella variabilis	Chlorophytes	Chlorellales	Chlorellaceae		10.1105/tpc.110.076406	65.2	2022-01-21
Marpal	Marchantia paleaceae	Liverworts	Marchantiales	Marchantiaceae		10.1126/science.abg0929	89.2	2022-01-21
Eurfer	Euryale ferox	Angiosperms	Nymphaeales	Nymphaeaceae	BasalAngio	NCBI	97.4	2022-01-21
Eutsal	Eutrema salsugineum	Angiosperms	Brassicales	Brassicaceae	Eudicots_noNFN	10.3389/fpls.2013.00046	98.6	2022-01-21
Fagsyl	Fagus sylvatica	Angiosperms	Fagales	Fagaceae	NFN	Intern	79.7	2022-01-21
Faialb	Faidherbia albida	Angiosperms	Fabales	Fabaceae	NFN	10.1093/gigascience/giy152	94.8	2022-01-21
Fraana	Fragaria x ananassa Camarosa	Angiosperms	Rosales	Rosaceae	NFN	10.1038/s41438-0.21-00476-4	98.8	2022-01-21
Fraexc	Fraxinus excelsior	Angiosperms	Lamiales	Oleaceae	Eudicots_noNFN	10.1038/nature20786	92.5	2022-01-21
Fraiin	Fragaria iinumae	Angiosperms	Rosales	Rosaceae	NFN	NCBI	97.8	2022-01-21
Fraves	Fragaria vesca	Angiosperms	Rosales	Rosaceae	NFN	10.1093/gigascience/gix124	98.4	2022-01-21
Galsul	Galdieria sulphuraria	SAR	Cyanidiales	Galdieriaceae		10.1126/science.1231707	41.7	2022-01-21
Ginbil	Ginkgo biloba	Gymnosperms	Ginkgoales	Ginkgoceae		10.5524/100613	55.1	2022-01-21
Glymax	Glycine max	Angiosperms	Fabales	Fabaceae	NFN	10.1038/nature08670	99.5	2022-01-21
Glysoj	Glycine soja	Angiosperms	Fabales	Fabaceae	NFN	NCBI	99.8	2022-01-21
Gnemon	Gnetum montanum	Gymnosperms	Gnetales	Gnetaceae		10.5061/dryad.0vm37	90.6	2022-01-21
Gosrai	Gossypium raimondii	Angiosperms	Malvales	Malvaceae	Eudicots_noNFN	10.1038/nature11798	99.3	2022-01-21
Helann	Helianthus annuus	Angiosperms	Asterales	Asteraceae	Eudicots_noNFN	10.1038/nature22380	97.4	2022-01-21
HelspATCC50920	Helicosporidium sp. ATCC 50920	Chlorophytes	Chlorellales	Chlorellaceae		NCBI	23.7	2022-01-21
Hevbra	Hevea brasiliensis	Angiosperms	Malpighiales	Euphorbiaceae	Eudicots_noNFN	NCBI	98.1	2022-01-21
Horvul	Hordeum vulgare	Angiosperms	Poales	Poaceae	Monocots	Intern	92.7	2022-01-21
Jatcur	Jatropha curcas	Angiosperms	Malpighiales	Euphorbiaceae	Eudicots_noNFN	NCBI	91.1	2022-01-21
Jugreg	Juglans regia	Angiosperms	Fagales	Juglandaceae	NFN	10.1111/tpj.13207	98.2	2022-01-21
Klenit	Klebsormidium nitens	Charophytes	Klebsormidiales	Klebsormidiaceae		10.1038/ncomms4978	97	2022-01-21
Labpur	Lablab purpureus	Angiosperms	Fabales	Fabaceae	NFN	10.1093/gigascience/giy152	79.1	2022-01-21
Lagsic	Lagenaria siceraria	Angiosperms	Cucurbitales	Cucurbitaceae	NFN	10.1111/tpj.13722	89.6	2022-01-21
Linusi	Linum usitatissimum	Angiosperms	Malpighiales	Linaceae	Eudicots_noNFN	10.1111/j.1365-313X.2012.05093.x	97.4	2022-01-21
Lotjap	Lotus japonicus	Angiosperms	Fabales	Fabaceae	NFN	10.1101//2020.05.29.124313	94.8	2022-01-21
Lupalb	Lupinus albus	Angiosperms	Fabales	Fabaceae	NFN	10.1038/s41467-019-14197-9	96.7	2022-01-21
Lupang	Lupinus angustifolius	Angiosperms	Fabales	Fabaceae	NFN	10.1111/pbi.12615	95.3	2022-01-21
Malbac	Malus baccata	Angiosperms	Rosales	Rosaceae	NFN	NCBI	91.1	2022-01-21
Maldom	Malus domestica GDDH13_1_1	Angiosperms	Rosales	Rosaceae	NFN	10.1038/ng.3886	97.2	2022-01-21
Manesc	Manihot esculenta	Angiosperms	Malpighiales	Euphorbiaceae	Eudicots_noNFN	10.1038/nbt.3535	96.2	2022-01-21
Marinf	Marchantia inflexa	Liverworts	Marchantiales	Marchantiaceae		10.1038/s41598-019-45039-9	51.8	2022-01-21
Marpolmon	Marchantia polymorpha ssp. montivagans SA2	Liverworts	Marchantiales	Marchantiaceae		10.3389/fpls.2020.00829	89.4	2022-01-21
Marpolpol	Marchantia polymorpha ssp. polymorpha BR5	Liverworts	Marchantiales	Marchantiaceae		10.3389/fpls.2020.00829	84.2	2022-01-21
Marpolrud	Marchantia polymorpha ssp. ruderalis TAK1 v6.1	Liverworts	Marchantiales	Marchantiaceae		10.1016/j.cub.2019.12.015	97.1	2022-01-21
Humlup	Humulus lupulus	Angiosperms	Rosales	Cannabaceae	NFN	10.1093/pcp/pcu169	83.5	2022-01-21
Medtru	Medicago truncatula	Angiosperms	Fabales	Fabaceae	NFN	10.1038/s41477-018-0286-7	98.9	2022-01-21
Mesend	Mesotaenium endlicherianum	Charophytes	Zygnemales	Zygnematophyceae		10.1016/j.cell.2019.10.019	71.3	2022-01-21
Mesvir	Mesostigma viride	Charophytes	Mesostigmatales	Mesostigmataceae		10.1038/s41477-019-0560-3	50.1	2022-01-21
Miccon24180	Micratinium conductrix SAG241.80	Chlorophytes	Chlorellales	Chlorellaceae		NCBI	89.4	2022-01-21
Micpus1545	Micromonas pusilla CCMP1545	Chlorophytes	Mamiellales	Mamiellaceae		10.126/science.1167222	77.2	2022-01-21
MicpusNOUM17	Micromonas pusilla NOUM17	Chlorophytes	Mamiellales	Mamiellaceae		10.126/science.1167222	90.1	2022-01-21
Momcha	Momordica charantia	Angiosperms	Cucurbitales	Cucurbitaceae	NFN	NCBI	97.2	2022-01-21
Monneg	Monoraphidium neglectum	Chlorophytes	Sphaeropleales	Selenastraceae		10.1186/1471-2164-14-926	57.6	2022-01-21
Mornot	Morus notabilis	Angiosperms	Rosales	Moraceae	NFN	10.1038/ncomms3445	98.9	2022-01-21
Morole	Moringa oleifera	Angiosperms	Brassicales	Moringaceae	Eudicots_noNFN	10.1093/gigascience/giy152	85.4	2022-01-21
Mucpru	Mucuna pruriens	Angiosperms	Fabales	Fabaceae	NFN	NCBI	88.3	2022-01-21
Musacu	Musa acuminata	Angiosperms	Zingiberales	Zingiberaceae	Monocots	10.1093/database/bat035	91.3	2022-01-21
MyrbisSAG2043	Myrmecia bisecta SAG2043	Chlorophytes	Trebouxiales	Trebouxiaceae		10.1101/2022.01.06.475074	86.5	2022-01-21
Nelnuc	Nelumbo nucifera	Angiosperms	Proteales	Nelumbonaceae	BasalEudicots	10.1186/gb-2013-14-5-r41	58.3	2022-01-21
Nicben	Nicotiana benthamiana	Angiosperms	Solanales	Solanaceae	Eudicots_noNFN	10.1094/MPMI-06-12-0148-TA	95	2022-01-21
Nissch	Nissolia schottii	Angiosperms	Fabales	Fabaceae	NFN	10.1126/science.aat1743	93.6	2022-01-21
Nymcol	Nymphea colarata	Angiosperms	Nymphaeales	Nymphaeaceae	BasalAngio	NCBI	98.8	2022-01-21
Orysat	Oryza sativa	Angiosperms	Poales	Poaceae	Monocots	10.1093/nar/gkl976	93.2	2022-01-21
Ostluc	Ostreococcus lucimarinus	Chlorophytes	Mamiellales	Mamiellaceae		10.1073/pnas.0611046104	74.3	2022-01-21
Osttau	Ostreococcus tauri	Chlorophytes	Mamiellales	Mamiellaceae		10.1186/1471-2164-15-1103 & 10.1073/pnas.0611046104	84	2022-01-21
Parand	Parasponia andersonii	Angiosperms	Rosales	Cannabaceae	NFN	10.1073/pnas.1721395115	95.8	2022-01-21
Penmar	Penium margaritaceaum	Charophytes	Desmidiales	Peniaceae		10.1016/j.cell.2020.04.019	54.6	2022-01-21
Petaxi	Petunia axillaris	Angiosperms	Solanales	Solanaceae	Eudicots_noNFN	10.1038/nplants.2016.74	94.5	2022-01-21
Phaequ	Phalaenopsis equestris	Angiosperms	Asparagales	Orchidaceae	Monocots	10.1038/nature23897	91.5	2022-01-21
Phavul	Phaseolus vulgaris	Angiosperms	Fabales	Fabaceae	NFN	10.1038/ng.3008	98.8	2022-01-21
Phypat	Physcomitrium patens	Mosses	Funariales	Funariaceae		10.1111/tpj.13801	97.8	2022-01-21
Picabi	Picea abies	Gymnosperms	Pinales	Pinaceae		10.1038/nature12211	5.9	2022-01-21
Picgla	Picea glauca	Gymnosperms	Pinales	Pinaceae		10.1093/bioinformatics/btt178	NULL	2022-01-21
Picsit	Picea sitchensis	Gymnosperms	Pinales	Pinaceae		Gymno-plaza	46.6	2022-01-21
PicspRCC4223	Picochlorum sp. RCC4223	Chlorophytes	Chlorellales	Incertae sedis		ORCAE	85.4	2022-01-21
Pinpin	Pinus pinaster	Gymnosperms	Pinales	Pinaceae		Gymno-plaza	81.4	2022-01-21
Pinsyl	Pinus sylvatica	Gymnosperms	Pinales	Pinaceae		10.1038/nature12211	84.2	2022-01-21
Pintae	Pinus taeda	Gymnosperms	Pinales	Pinaceae		10.15334/genetics.113.159715	NULL	2022-01-21
Pissat	Pisum sativum	Angiosperms	Fabales	Fabaceae	NFN	10.1038/s41588-019-0480-1	95.8	2022-01-21
Popalb	Populus alba	Angiosperms	Malpighiales	Salicaceae	Eudicots_noNFN	NCBI	98.3	2022-01-21
Popeup	Populus euphratica	Angiosperms	Malpighiales	Salicaceae	Eudicots_noNFN	NCBI	99.5	2022-01-21
Poptri	Populus trichocarpa	Angiosperms	Malpighiales	Salicaceae	Eudicots_noNFN	10.1126/science.1128691	98.3	2022-01-21
Porpur	Porphyridium purpureum	SAR	Porphyridiales	Porphyridiaceae		10.1038/ncomms2931	46.2	2022-01-21
Porumb	Porphyra umbilicalis	SAR	Bangiales	Bangiaceae		10.1073/pnas.1703088114	23.8	2022-01-21
Potmic	Potentilla micrantha	Angiosperms	Rosales	Rosaceae	NFN	10.1093/gigascience/giy010	95	2022-01-21
Pracol	Prasinoderma coloniale	Prasinodermophytes	Prasinodermales	Prasinodermophyceae		10.1038/s41559-020-1221-7	70.6	2022-01-21
Proalb	Prosopis alba	Angiosperms	Fabales	Fabaceae	NFN	NCBI	98.1	2022-01-21
Pruavi	Prunus avium	Angiosperms	Rosales	Rosaceae	NFN	10.1093/dnares/dsx020	87.5	2022-01-21
Prudul	Prunus dulcis	Angiosperms	Rosales	Rosaceae	NFN	10.1111/tpj.14538	96.3	2022-01-21
Prumum	Prunus mume	Angiosperms	Rosales	Rosaceae	NFN	NCBI	97.2	2022-01-21
Pruper	Prunus persica	Angiosperms	Rosales	Rosaceae	NFN	10.1038/ng.2586	99.3	2022-01-21
Pruyed	Prunus yedoensis	Angiosperms	Rosales	Rosaceae	NFN	NCBI	84.7	2022-01-21
Psemen	Pseudotsuga menziesii	Gymnosperms	Pinales	Pinaceae		10.1534/g3.117.300078	91.1	2022-01-21
Pyrbet	Pyrus betulifolia	Angiosperms	Rosales	Rosaceae	NFN	NCBI	96.4	2022-01-21
Pyrbre	Pyrus x bretschneideri	Angiosperms	Rosales	Rosaceae	NFN	NCBI	86.4	2022-01-21
Pyrcom	Pyrus communis	Angiosperms	Rosales	Rosaceae	NFN	10.1371/journal.pone.0092644	93.4	2022-01-21
Pyryez	Pyropia yezoensis	SAR	Bangiales	Bangiaceae		10.1371/journal.pone.0057122	13.6	2022-01-21
Quelob	Quercus lobata	Angiosperms	Fagales	Fagaceae	NFN	NCBI	84.7	2022-01-21
Querob	Quercus robur	Angiosperms	Fagales	Fagaceae	NFN	10.1111/1755-0998.12425	57.4	2022-01-21
Ambtri	Amborella trichopoda	Angiosperms	Amborellaceae	Amborellales	BasalAngio	10.1126/science.1241089	95.3	2022-01-21
Abrpre	Abrus precatorius	Angiosperms	Fabales	Fabaceae	NFN	NCBI	98.1	2022-01-22
Aeseve	Aeschynomene evenia	Angiosperms	Fabales	Fabaceae	NFN	10.1038/s41467-021-21094-7	98.1	2022-01-22
Alnglu	Alnus glutinosa	Angiosperms	Fagales	Betulaceae	NFN	10.1126/science.aat1743	75.1	2022-01-22
Alsspi	Alsophila spinulosa	Monilophytes	Cyatheales	Cyatheaceae		10.1038/s41477-022-01146-6	67.1	2022-07-26
Amahyp	Amaranthus hypochondriacus	Angiosperms	Caryophyllales	Amaranthaceae	Eudicots_noNFN	10.3835/plantgenome2015.07.0062	82.8	2022-01-21
Anacom	Ananas comosus	Angiosperms	Poales	Bromeliaceae	Monocots	10.1038/ng.3435	92	2022-01-21
AntagrBONN	Anthoceros agrestis cv. BONN	Hornworts	Anthocerotales	Anthocerataceae		10.1038/s41477-020-0618-2	83.1	2022-01-21
AntagrOXF	Anthoceros agrestis cv. OXF	Hornworts	Anthocerotales	Anthocerataceae		10.1038/s41477-020-0618-2	89.2	2022-01-21
Antpun	Anthoceros punctatus	Hornworts	Anthocerotales	Anthocerataceae		10.1038/s41477-020-0618-2	84.4	2022-01-21
Rharub	Rhamnella rubrinervis	Angiosperms	Rosales	Rhamnaceae	NFN	NCBI	97.4	2022-01-21
Rhosim	Rhododendron simsii	Angiosperms	Ericales	Ericaceae	Eudicots_noNFN	10.1038/s41467-020-18771-4	92	2022-01-21
Rhowil	Rhododendron williamsianum	Angiosperms	Ericales	Ericaceae	Eudicots_noNFN	10.1093/gbe/evz245	80.8	2022-01-21
Riccom	Ricinus communis	Angiosperms	Malpighiales	Euphorbiaceae	Eudicots_noNFN	10.1038/nbt.1674	97.4	2022-01-21
Roschi	Rosa chinensis	Angiosperms	Rosales	Rosaceae	NFN	10.1038/s41588-018-0110-3	97.9	2022-01-21
Rubocc	Rubus occidentalis	Angiosperms	Rosales	Rosaceae	NFN	10.1111/tpj.13215	89.9	2022-01-21
Salcuc	Salvinia cucullata	Monilophytes	Salviniales	Salviniaceae		10.1038/s41477-018-0188-9	83.5	2022-01-21
Sclbir	Sclerocarya birrea	Angiosperms	Sapindales	Anarcadiaceae	Eudicots_noNFN	10.1093/gigascience/giy152	86.1	2022-01-21
Sellep	Selaginella lepidophylla	Lycophytes	Selaginellales	Selaginellaceae		10.1038/s41467-017-02546-5	80.9	2022-01-21
Selmoe	Selaginella moellendorffii	Lycophytes	Selaginellales	Selaginellaceae		10.1126/science.1203810	86.4	2022-01-21
Setita	Setaria italica	Angiosperms	Poales	Poaceae	Monocots	10.1038/nbt.2196	99.5	2022-01-21
Sollyc	Solanum lycopersicum	Angiosperms	Solanales	Solanaceae	Eudicots_noNFN	10.1038/nature11119	94.4	2022-01-21
Solpen	Solanum pennellii	Angiosperms	Solanales	Solanaceae	Eudicots_noNFN	10.1038/nature11119	94.4	2022-01-21
Sorbic	Sorghum bicolor	Angiosperms	Poales	Poaceae	Monocots	10.1111/tpj.13781	99.5	2022-01-21
Spasub	Spatholobus suberectus	Angiosperms	Fabales	Fabaceae	NFN	NCBI	92.7	2022-01-21
Spimus	Spirogloea muscicola	Charophytes	Zygnemales	Zygnematophyceae		10.1016/j.cell.2019.10.019	90.6	2022-01-21
Spiole	Spinacia oleracea	Angiosperms	Caryophyllales	Amaranthaceae	Eudicots_noNFN	bvseq.molgen.mpg.de	96.9	2022-01-21
Spipol	Spirodela polyrhiza	Angiosperms	Alismatales	Araceae	Monocots	10.1038/ncomms4311	85.7	2022-01-21
SymirrSAG2036	Symbiochloris irregularis SAG2036	Chlorophytes	Trebouxiales	Trebouxiaceae		10.1101/2022.01.06.475074	80.9	2022-01-21
Tarhas	Tarenaya hassleriana	Angiosperms	Brassicales	Cleomaceae	Eudicots_noNFN	10.1105/tpc.113.113480	99.3	2022-01-21
Thecac	Theobrama cacao	Angiosperms	Malvales	Malvaceae	Eudicots_noNFN	10.1186/gb-2013-14-6-r53	99.8	2022-01-21
TregelLA000220	Trebouxia gelatinosa	Chlorophytes	Trebouxiales	Trebouxiaceae		10.1007/s11103-016-0468-5	NULL	2022-01-21
Treori	Trema orientalis	Angiosperms	Rosales	Cannabaceae	NFN	10.1073/pnas.1721395115	93.9	2022-01-21
TrespOTU1	Trebouxia sp. OTU1 generalist lineage	Chlorophytes	Trebouxiales	Trebouxiaceae		10.1101/2022.01.06.475074	88.5	2022-01-21
TrespOTU3	Trebouxia sp. OTU3 warm lineage	Chlorophytes	Trebouxiales	Trebouxiaceae		10.1101/2022.01.06.475074	80.4	2022-01-21
TrespOTU5	Trebouxia sp. OTU3 cold lineage	Chlorophytes	Trebouxiales	Trebouxiaceae		10.1101/2022.01.06.475074	84.2	2022-01-21
TrespTZW2008	Trebouxia sp. TZW2008	Chlorophytes	Trebouxiales	Trebouxiaceae		10.1186/s12864-020-07086-9	77.6	2022-01-21
Triaes	Triticum aestivum IWGSC_v1.1_HC_20170706	Angiosperms	Poales	Poaceae	Monocots	10.1093/gigascience/gix097	100	2022-01-21
Tripra	Trifolium pratense	Angiosperms	Fabales	Fabaceae	NFN	10.1038/srep17394	91.3	2022-01-21
Trisub	Trifolium subterraneum	Angiosperms	Fabales	Fabaceae	NFN	NCBI	83.3	2022-01-21
Ulvmut	Ulva mutabilis	Chlorophytes	Ulvales	Ulvaceae		ORCAE	76.7	2022-01-21
UlvproYS2018	Ulva prolifera YS-2018	Chlorophytes	Ulvales	Ulvaceae		NCBI	56.7	2022-01-21
Utrgib	Utricularia gibba	Angiosperms	Lamiales	Lamiaceae	Eudicots_noNFN	10.1073/pnas.1702072114	82.6	2022-01-21
Utrren	Utricularia reniformis	Angiosperms	Lamiales	Lamiaceae	Eudicots_noNFN	10.3390/ijms21010003	90.8	2022-01-21
Vigang	Vigna angularis	Angiosperms	Fabales	Fabaceae	NFN	10.1038/srep080669	89	2022-01-21
Vigrad	Vigna radiata	Angiosperms	Fabales	Fabaceae	NFN	10.1038/ncomms6443	85	2022-01-21
Vigsub	Vigna subterranea	Angiosperms	Fabales	Fabaceae	NFN	10.1093/gigascience/giy152	94.1	2022-01-21
Vigung	Vigna unguiculata	Angiosperms	Fabales	Fabaceae	NFN	10.1111/tpj.14349	99.5	2022-01-21
Volcar	Volvox carteri	Chlorophytes	Chlamydomonales	Volvocaceae		10.1126/science.1188800	86.3	2022-01-21
Xervis	Xerophyta viscosa	Angiosperms	Pandanales	Velloziaceae	Monocots	10.1038/nplants.2017.38	NULL	2022-01-21
Zeamay	Zea mays PH207	Angiosperms	Poales	Poaceae	Monocots	10.1105/tpc.16.00353	87.3	2022-01-21
Zizjuj	Ziziphus jujuba	Angiosperms	Rosales	Rhamnaceae	NFN	10.1038/ncomms6315	92.9	2022-01-21
Zosmar	Zostera marina	Angiosperms	Alismatales	Zosteraceae	Monocots	10.1038/nature16548	97.4	2022-01-21
Lyccla	Lycopodium clavatum	Lycophytes	Lycopodiales	Lycopodiaceae		10.1101/2022.12.06.519249	78.5	2023-03-09
Eucpau	Eucalyptus pauciflora	Angiosperms	Myrtales	Myrtaceae	Eudicots_noNFN	10.1093/gigascience/giz160	90.1	2022-08-11
Popsim	Populus simonii	Angiosperms	Malpighiales	Salicaceae	Eudicots_noNFN	10.1534/g3.119.400913	99.1	2022-08-11
Parkes	Parachlorella kessleri	Chlorophytes	Chlorellales	Chlorellaceae		NCBI	90.1	2022-08-11
Castib	Castanopsis tibetana	Angiosperms	Fagales	Fagaceae	NFN	10.1111/1755-0998.13539	92.5	2022-08-11
Budalt	Buddleja alternifolia	Angiosperms	Lamiales	Scrophulariaceae	Eudicots_noNFN	10.1111/nph.17637	95.5	2022-08-11
Hypcur	Hypnum curvifolium	Mosses	Hypnales	Hypnaceae		10.1093/gbe/evac020	96.7	2022-08-11
Entsed	Entodon seductrix	Mosses	Hypnales	Entodontaceae		10.1093/gbe/evac020	96.2	2022-08-11
Fonant	Fontinalis antipyretica	Mosses	Hypnales	Fontinalaceae		10.5524/100748	90.8	2022-08-11
EllbilSAG24580	Elliptochloris bilobata SAG245-80	Chlorophytes	Prasiolales	incertae sedis		10.1101/2022.01.06475074	81	2022-08-11
Isotai	Isoetes taiwanensis	Lycophytes	Isoetales	Isoetaceae		10.1038/s41467-021-26644-7	NULL	2022-08-11
Prowic	Prototheca wickerhamii	Chlorophytes	Chlorellales	Chlorellaceae		NCBI	84.2	2022-08-11
Seqgig	Sequoiadendron giganteum	Gymnosperms	Cupressales	Cupressaceae		10.1534/g3.120.401612	55.8	2022-08-11
Quemon	Quercus mongolica	Angiosperms	Fagales	Fagaceae	NFN	10.1111/1755-0998.13616	92.5	2022-08-11
Casequinc	Casuarina equisetifolia incana	Angiosperms	Fagales	Casuarinaceae	NFN	10.1111/tpj.14159	94.1	2022-08-11
Eucgra	Eucalyptus grandis	Angiosperms	Myrtales	Myrtaceae	Eudicots_noNFN	10.1038/nature13308	93.9	2022-08-11
Welmir	Welwitschia mirabilis	Gymnosperms	Welwitschiales	Welwitschiaceae		10.1038/s41467-021-24528-4	86.6	2022-08-11
Taxchi	Taxus chinensis	Gymnosperms	Cupressales	Cupressaceae		10.1534/g3.120.401612	56.7	2022-08-11
Adicap	Adiantum capillus-veneris	Monilophytes	Polypodiales	Polypodiaceae		10.1038/s41477-022-01222-x	96.9	2022-08-11
Adinel	Adiantum nelumboides	Monilophytes	Polypodiales	Polypodiaceae		10.1038/gbe/evac127	86.6	2022-08-11
Popdel	Populus deltoides	Angiosperms	Malpighiales	Salicaceae	Eudicots_noNFN	10.1093/jhered/esab010	97.6	2022-08-11
Acamel	Acacia melanoxylon	Angiosperms	Fabales	Fabaceae	NFN	10.1093/jhered/esab010	97.6	2022-08-11
Sholep	Shorea leprosula	Angiosperms	Malvales	Dipterocarpaceae	Eudicots_noNFN	10.1038/s42003-021-02682-1	89.6	2022-08-11
Corave	Corylus avellana	Angiosperms	Fagales	Betulaceae	NFN	10.1111/tpj.15099	87.3	2022-08-11
Corhet	Corylus heterophylla	Angiosperms	Fagales	Betulaceae	NFN	10.1093/gigascience/giab027	89.4	2022-08-11
Quesub	Quercus suber	Angiosperms	Fagales	Fagaceae	NFN	10.1093/gigascience/giab027	93.4	2022-08-11
Hiprha	Hippophae rhamnoides	Angiosperms	Rosales	Elaeagnaceae	NFN	10.1111/nph.18017	92	2022-08-11
Cerric	Ceratopteris richardii	Monilophytes	Polypodiales	Pteridaceae		10.1038/s41477-022-01226-7	95.3	2022-08-12
Cycpan	Cycas panzhihuaensis	Gymnosperms	Cycadaceae	Cycadales		10.1038/s41477-022-01129-7	95.3	2022-08-12
Procyn	Protea cynaroides	Angiosperms	Proteales	Proteaceae	BasalEudicots	10.1111/tpj.16044	98.8	2023-03-09
Roraqu	Rorripa aquatica	Angiosperms	Brassicales	Brassicaceae	Eudicots_noNFN	10.1101/2022.06.06.494894	96.9	2023-03-09
Salsuc	Salix suchowensis	Angiosperms	Malpighiales	Salicaceae	Eudicots_noNFN		97.2	2023-03-09
Salbra	Salix brachista	Angiosperms	Malpighiales	Salicaceae	Eudicots_noNFN		96	2023-03-09
Saldun	SalixÂ dunnii	Angiosperms	Malpighiales	Salicaceae	Eudicots_noNFN		94.3	2023-03-09
Bauvar	Bauhinia variegata	Angiosperms	Fabales	Fabaceae	NFN	10.1093/dnares/dsac012	99.1	2023-03-09
Sentor	Senna tora	Angiosperms	Fabales	Fabaceae	NFN	10.1038/s41467-021-21987-7	92.9	2023-03-09
Sesbis	Sesbania bispinosa	Angiosperms	Fabales	Fabaceae	NFN	https://www.ncbi.nlm.nih.gov/data-hub/taxonomy/485725/	79	2023-03-09
Vicfab	Vicia faba	Angiosperms	Fabales	Fabaceae	NFN	10.1038/s41586-023-05791-5	98.6	2023-03-09
Cornep	Coriaria nepalensis	Angiosperms	Cucurbitales	Cucurbitaceae	NFN	10.1038/s41597-023-02171-6	99.1	NULL
Alnrub	Alnus rubra	Angiosperms	Fagales	Betulaceae	NFN	10.1093/g3journal/jkad060	79.3	2023-05-17
Casgla	Casuarina glauca	Angiosperms	Fagales	Casuarinaceae	NFN	10.1111/tpj.16201	93.2	2023-05-23
Casequ	Casuarina equisetifolia	Angiosperms	Fagales	Casuarinaceae	NFN	10.1111/tpj.16201	93.4	2023-05-23
Cascun	Casuarina cunninghamiana	Angiosperms	Fagales	Casuarinaceae	NFN	10.1111/tpj.16201	94.4	2023-05-23
Quisap	Quillaja saponaria	Angiosperms	Fabales	Quillajaceae	NFN	10.1126/science.adf3727	97.4	2023-05-24
Singla	Sindora glabra	Angiosperms	Fabales	Fabaceae	NFN	10.3389/fpls.2021.794830	95.5	2023-06-22
Poptre	Populus tremula	Angiosperms	Malpighiales	Salicaceae	Eudicots_noNFN	10.1101/805614	0	2023-07-04
Morrub	Morella rubra	Angiosperms	Fagales	Myricaceae	NFN	10.1111/pbi.12985	0	2023-07-04
